# The complete cell atlas of an aging multicellular organism

**DOI:** 10.1101/2022.06.15.496201

**Authors:** Antoine E. Roux, Han Yuan, Katie Podshivalova, David Hendrickson, Rex Kerr, Cynthia Kenyon, David R. Kelley

**Affiliations:** Calico Life Sciences LLC, South San Francisco, California 94080, USA

**Author notes:** Authors contributed equally (Antoine E. Roux, Han Yuan).

## Abstract

Here we describe a single-cell atlas of aging for the nematode *Caenorhabditis elegans.* This unique resource describes the expression across adulthood of over 20,000 genes among 211 groups of cells that correspond to virtually every cell type in this organism. Our findings suggest that *C. elegans* aging is not random and stochastic in nature, but rather characterized by coordinated changes in functionally related metabolic and stress-response genes in a highly cell-type specific fashion. Aging signatures of different cell types are largely different from one another, downregulation of energy metabolism being the only nearly universal change. Some biological pathways, such as genes associated with translation, DNA repair and the ER unfolded protein response, exhibited strong (in some cases opposite) changes in subsets of cell types, but many more were limited to a single cell type. Similarly, the rates at which cells aged, measured as genome-wide expression changes, differed between cell types; some of these differences were tested and validated *in vivo* by measuring age-dependent changes in mitochondrial morphology. In some, but not all, cell types, aging was characterized by an increase in cell-to-cell variance. Finally, we identified a set of transcription factors whose activities changed coordinately across many cell types with age. This set was strongly enriched for stress-resistance TFs known to influence the rate of aging. We tested other members of this set, and discovered that some, such as GEI-3, likely also regulate the rate of aging. Our dataset can be accessed and queried at c.elegans.aging.atlas.research.calicolabs.com/.
