## Supplementary material for "The complete cell atlas of an aging multicellular organism": Table S2

### Sheet: results microscopy
marker gene tested	gene ID	top cluster	top annotation(s)	additional cluster(s)	additional annotation(s)	observed location(s) by microcopy	note	strain	co-injection plasmid
clec-166	F38A1.5	96_0	M5	NA	NA	M5	low signal	CF4622	none
degt-1	F25D1.4	59_0	MI	96_0, 124_0, 125_0	M5, I4, M3	MI; M5; I4; M3	low signal in the head	CF4621	none
unc-122	F11C3.2	12_0	coelomocytes	NA	NA	coelomocytes		CF4595.2	PC44C1.6::MitoLS_scarlet:C44C1.6_intron::C44C1.6_3'UTR
F42A9.8	F42A9.8	114_0	DVC neuron	NA	NA	1 tail neuron matching DVC		CF4636	PC27C7.7::MitoLS_scarlet:C27C7.7_intron::C27C7.7_3'UTR
F36D1.23	F36D1.23	89_0	excretory gland cell	NA	NA	excretory gland cell		CF4643	Pndnf-1::MitoLS_scarlet::ndnf-1 3'UTR
ndnf-1	Y54G2A.29	4_0	body wall musculature	4_1	body wall musculature	body wall musculature	high variability of expression level between cells	CF4643	PF36D1.23::MitoLS_scarlet::F36D1.23 3'UTR
txt-8	ZK262.3	15_0	CEPsoD, arc post	27_0	NA epithelium	6 head cells matching posterior arcade cells		CF4564	Punc-122::MitoLS_eGFP:unc-122_intron::unc-122_3'UTR
C44C1.6	C44C1.6	33_0	hypodermis	2_0	hypodermis	head and body hypodermis		CF4595.2	Punc-122::MitoLS_eGFP:unc-122_intron::unc-122_3'UTR
T12B5.14	T12B5.14	11_3	ut se uterine seam	NA	NA	uterine seam cell		CF4590	Punc-122::MitoLS_eGFP:unc-122_intron::unc-122_3'UTR
col-53	M01A12.1	16_0	NA putatitve socket glia	8_0	putative hypodermis	2 cells matching socket glia anterior of the metacorpus region (AMso, OLQso or Ilso)		CF4631	Pges-1::gfp
gcy-14	ZC412.2	35_1	ASEL	NA	NA	1 neuron matching ASE		CF4635	PZC196.9::MitoLS_scarlet:ZC196.9_intron::ZC196.9_3'UTR
F09C12.6	F09C12.6	69_0	CAN	NA	NA	1 neuron matching CAN (L or R)	In some worms, 1 additional cell in the uterus	none, unstable	Pges-1::gfp
sri-1	F36G9.8	127_0	NA putative motor neurons (related to VC neurons and uv1)	NA	NA	1 neuron matching VD1 or VD2 motorneuron; 2 uterine cells ut2; sp-ut valves; low signal in the intestine		CF4633	Pges-1::gfp
tfg-1	Y63D3A.5	133_0	NA putative motor neurons	122_0	RIG	primarly in 2 pharyngeal motor neurons (M1, M3); lower expression in seam cells; intestine; bwm; 1 neuron matching RIG		CF4634	Pges-1::gfp
col-79	C09G5.3	72_0, 82_0	OLQ neuron, excretory pore, hypodermis, seam, vulF	NA	NA	seam	also seen in pharyngeal neurons M3 or M5 in some worms. MI lower signal	CF4620	none
aptf-3	F28C6.2	83_0, 86_0	RIA, AVB	61_0, 3_0, 3_1	AVA, AVB, intestine	intestine; weak signal in unidentified head neurons		CF4630	Pges-1::gfp
C27C7.7	C27C7.7	76_0	NA putative motor neurons (related to SMD)	NA	NA	3 neurons anterior of the pharyngeal terminal bulb (amphid neurons region)		CF4636	PF42A9.8::MitoLS_eGFP:F42A9.8_intron::F42A9.8_3'UTR
pif-1	Y18H1A.6	113_0	NA putative interneuron (related to RIH, IL2)	68_1	uv3	3 neurons in the head; 2 small uterine cells (ut4 or sput valve); 2 vulva cells possibly uv3 (not seen in every worms)	low signals. signal stronger in the uterus	CF4632	Pges-1::gfp
ZC196.9	ZC196.9	140_0	ALA? head neuron	NA	NA	unidentified tail neuron		CF4635	Pgcy-14::MitoLS_eGFP:gcy-14_intron::gcy-14_3'UTR
orphan cluster	The annotation is derived from cluster ressemblance
Correlation between observation and annotation
match with high confidence			the annotation matches the observation
match putative annotation			the annotation matches the observation but further verification are needed
partial match			some annotation match at least one of the observed location
good tissue annotation but wrong cell			the annotation matches the tissue type but it is wrong cell
wrong annotation			the annotation does not match the tissue type
