## Supplementary material for "The complete cell atlas of an aging multicellular organism": Table S3

### Sheet: taylor_match
columns
cell name Taylor et al.	cluster id in Taylor et al. paper
correlation	gene expression correlation between cluster in column 1 (Taylor et al. dataset) and cluster in column 3 (our dataset)
best_corr_cluster	which cluster (cluster id) in our dataset best correlate with the Taylor et al. cluster in column 1
cluster_annotation	annotation of our cluster
cell name Taylor et al.	correlation	best_corr_cluster	cluster_annotation
ADA?	0.818582	93_0	ADA inter neurons: 93_0
ADE	0.670066	36_2	neurons: 36_2
ADF	0.8249	84_0	ADF amphid neurons: 84_0
ADL	0.847793	81_0	ADL amphid neurons: 81_0
AFD	0.795691	35_0	AFD amphid neurons: 35_0
AIA	0.898532	104_0	AIA inter neurons: 104_0
AIB	0.882883	97_0	AIB inter neurons: 97_0
AIM	0.868449	92_0	AIM inter neurons: 92_0
AIN?	0.85636	91_0	AIN inter neurons: 91_0
AIY	0.88278	112_0	AIA/AIY inter neurons: 112_0
AIZ	0.846667	87_0	AIZ amphid inter neurons: 87_0
ALA	0.817469	139_0	ALA neuron: 139_0
ALM_PLM_PVM	0.874828	20_0	touch neurons: 20_0
ALN?	0.827651	28_0	lumbar ganglion neurons: 28_0
AQR	0.850418	39_3	RIP neuron: 39_3
ASEL	0.850425	35_1	ASEL amphid neurons: 35_1
ASER	0.812511	35_4	ASE amphid neurons: 35_4
ASG	0.841257	71_0	ASG amphid neurons: 71_0
ASH	0.834871	47_1	ASH amphid neuron: 47_1
ASI	0.835931	77_0	ASI amphid neurons: 77_0
ASJ	0.868462	99_0	ASJ amphid neurons: 99_0
ASK	0.857534	63_0	ASK amphid neurons: 63_0
AUA	0.820666	90_0	AUA neurons: 90_0
AVA	0.795727	61_0	AVA/B inter neurons: 61_0
AVB	0.755655	86_0	AVB inter neurons: 86_0
AVD	0.796497	49_0	AVD inter neurons: 49_0
AVE	0.80706	98_0	VC1-3,6 motor neurons: 98_0
AVF	0.874313	123_0	AVF inter neurons: 123_0
AVG	0.839118	131_0	AVG inter neurons : 131_0
AVH	0.910404	66_0	male inter neuron: 66_0
AVJ	0.40543	66_0	male inter neuron: 66_0
AVK	0.406223	97_0	AIB inter neurons: 97_0
AVL	0.57767	19_0	VC1-5 neurons: 19_0
AVM	0.902043	20_1	neuron (AVM, PHC, RIP, PVM): 20_1
AWA	0.821708	106_0	AWA amphid neurons: 106_0
AWB	0.854384	101_0	AWB amphid neurons: 101_0
AWC_OFF	0.812965	35_2	AWC amphid neurons: 35_2
AWC_ON	0.817204	35_3	AWC-ON amphid neurons: 35_3
BAG	0.79961	85_0	BAG neurons: 85_0
BDU	0.820742	80_0	BDU/PVW inter neurons: 80_0
CAN	0.768397	69_0	excretory canal neurons: 69_0
CEP	0.838981	36_0	CEP neurons: 36_0
DA	0.858449	6_2	motor neurons: 6_2
DB	0.855687	6_3	motor neurons: 6_3
DVA	0.820919	103_0	DVA inter neurons: 103_0
DVB	0.516637	19_0	VC1-5 neurons: 19_0
DVC	0.761856	114_0	DVC inter neurons: 114_0
FLP	0.73353	70_1	FLP neurons: 70_1
HSN	0.823943	17_0	HSN motor neurons: 17_0
I1?	0.842848	53_0	M2 motor neurons: 53_0
I2_I3	0.878849	58_0	Pharyngeal inter neurons 2: 58_0
I4	0.880312	124_0	I4 inter neurons: 124_0
I5	0.894697	105_0	I5 inter neurons: 105_0
I6	0.771003	135_0	I6 inter neurons: 135_0
IL1	0.785159	44_0	IL1 neurons ventral dorsal: 44_0
IL2_DV	0.8994	25_0	IL2 neurons: 25_0
IL2_LR	0.874816	25_1	IL2 neurons: 25_1
LUA?	0.835386	108_0	LUA inter neurons: 108_0
M1	0.920729	95_0	M1 motor neurons: 95_0
M2	0.928363	56_0	M2 motor neurons: 56_0
M3	0.839764	125_0	M3 motor neurons: 125_0
M5	0.866577	96_0	M5 motor neurons: 96_0
MC	0.876334	67_0	MCL pharyngeal neurons: 67_0
MI	0.861467	59_0	MI neuron: 59_0
NSM	0.811087	116_0	NSM motor neuron : 116_0
OLL?	0.649343	100_0	OLL sensory neurons: 100_0
OLQ	0.730809	72_0	OLQ sensory neurons: 72_0
PDE	0.835149	36_3	PDE neurons: 36_3
PHA	0.804711	47_0	PHA/PHB amphid neurons: 47_0
PHB	0.736734	47_0	PHA/PHB amphid neurons: 47_0
PLN?	0.568185	28_0	lumbar ganglion neurons: 28_0
PQR	0.776088	39_2	AQR/PQR sensory neurons: 39_2
PVC	0.757222	73_0	PVC inter neurons: 73_0
PVD	0.693385	70_0	PVD inter neurons: 70_0
PVM?	0.704326	20_0	touch neurons: 20_0
PVN?	0.426644	115_0	RIV/SAA inter neurons, SMB motor neurons: 115_0
PVP	0.887802	50_0	PVP anal neurons: 50_0
PVQ	0.831907	62_0	PVQ inter neurons: 62_0
PVR	0.829576	137_0	PVR inter neurons: 137_0
RIA	0.823191	83_0	RIA inter neurons: 83_0
RIB	0.846771	121_0	RIB inter neurons: 121_0
RIC	0.826614	48_0	RIC inter neurons: 48_0
RID	0.884863	129_0	RID motor neurons: 129_0
RIF?	0.858632	117_0	DD motor neurons: 117_0
RIG	0.916949	122_0	RIG inter neurons: 122_0
RIH?	0.756185	142_0	RIR inter neuron: 142_0
RIM	0.858473	120_0	AVJ/RIM inter neurons: 120_0
RIS	0.840777	144_0	RIS inter neuron: 144_0
RIV	0.597041	32_0	SMD motor neurons: 32_0
RIV?	0.523492	115_0	RIV/SAA inter neurons, SMB motor neurons: 115_0
RMD?	0.521844	32_0	SMD motor neurons: 32_0
RMD_DV	0.761384	52_0	RMD motor neurons: 52_0
RME_DV	0.804643	109_0	RME motor neurons: 109_0
RME_LR	0.760224	118_0	AVL/DVB, RME motor neurons: 118_0
RMF?	0.798251	130_0	VD motor neuron: 130_0
RMG	0.894998	107_0	RMG motor neurons: 107_0
RMH	0.847701	94_0	RMH motor neurons: 94_0
SAA	0.806345	115_0	RIV/SAA inter neurons, SMB motor neurons: 115_0
SDQ	0.918942	51_1	SDQ inter neurons: 51_1
SIA	0.790804	46_0	SIA/SIB inter neurons: 46_0
SIB	0.801647	22_0	SIB neurons: 22_0
SMB	0.63943	51_0	SDQ inter neurons: 51_0
SMD?	0.749906	32_0	SMD motor neurons: 32_0
SMDD	0.853635	32_0	SMD motor neurons: 32_0
SMD_RMD?	0.817455	111_0	RMD motor neurons: 111_0
URA?	0.773043	55_0	URA/B motor/inter neurons : 55_0
URB	0.480413	142_0	RIR inter neuron: 142_0
URX	0.828967	39_1	URX neurons: 39_1
URY?	0.708672	65_0	URY neurons: 65_0
VA_SAB	0.785985	6_0	motor neurons: 6_0
VB	0.749307	6_1	VA/VB motor neurons: 6_1
VC_1-3,6	0.802421	19_0	VC1-5 neurons: 19_0
VC_4_5	0.638862	145_0	VC motor neurons 4-5: 145_0
VD_DD	0.894809	10_0	VD motor neurons: 10_0
amphid_sheath_cell	0.511059	32_0	SMD motor neurons: 32_0
