## Supplementary material for "The complete cell atlas of an aging multicellular organism": Table S7

### Sheet: deg_count
cluster	number genes up	number genes down	total	number of cells_young	number of cells_old
seam: seam cell: 0_0	66	151	217	882	509
other: germline, pharyngeal muscle pm8: 1_0	0	7	7	317	186
muscle: BW muscles: 1_1	17	50	67	108	42
muscle: intestinal muscles: 1_2	22	177	199	70	19
hypodermis: posterior hypodermis: 2_0	36	169	205	943	282
germline: germline: 3_0	0	0	0	26	43
intestine: intestine: 3_1	32	67	99	23	19
intestine: intestine: 3_2	31	116	147	85	40
germline: germline, sperm: 3_3	0	0	0	0	2
intestine: intestine: 3_4	0	0	0	4	25
intestine: intestine: 3_5	0	0	0	15	2
muscle: BW muscles: 4_0	36	117	153	196	706
muscle: BW muscles: 4_1	58	70	128	448	251
muscle: head muscle: 4_2	101	57	158	95	22
glia: CEP socket: 5_0	4	70	74	643	319
glia: CEP socket: 5_1	21	86	107	630	172
neuron: motor neurons: 6_0	11	21	32	274	115
neuron: VA/VB motor neurons: 6_1	16	25	41	204	89
neuron: motor neurons: 6_2	13	25	38	238	166
neuron: motor neurons: 6_3	26	17	43	164	113
muscle: vulval muscle: 7_0	164	29	193	69	73
muscle: vulval muscle: 7_1	59	51	110	51	104
muscle: anal and uterine muscles: 7_2	58	32	90	88	79
muscle: anal and vulval muscles: 7_3	0	0	0	2	2
muscle: inestinal, anal and uterine muscles: 7_4	28	67	95	12	17
hypodermis: NA hypodermis: 8_0	20	34	54	1030	303
epithelium: pharyngeal epithelium: 9_0	37	63	100	260	194
epithelium: pharyngeal epithelium and marginal: 9_1	27	71	98	230	168
epithelium: pharyngeal epithelium and marginal: 9_2	25	70	95	255	107
neuron: VD motor neurons: 10_0	16	19	35	589	386
epithelium: vulva: 11_0	57	303	360	39	53
epithelium: uterus vulva interface: 11_1	4	62	66	93	56
epithelium: uterus vulva interface: 11_2	0	0	0	22	10
seam: uterine seam cell: 11_3	1	138	139	18	8
coelomocyte: coelomocyte: 12_0	90	154	244	80	435
other: CEP socket?: 13_0	1	0	1	12	51
epithelium: uterine epithelial cell: 13_1	0	0	0	1	8
neuron: AS/VA motor neurons: 14_0	25	15	40	290	200
neuron: AS/VA/SAB motor neurons: 14_1	44	28	72	21	36
neuron: AS11/VA/PDB motor neurons: 14_2	3	3	6	23	9
epithelium: pharyngeal arcade?: 15_0	14	176	190	417	212
glia: NA socket glia: 16_0	34	87	121	454	205
neuron: HSN motor neurons: 17_0	7	9	16	264	145
gonad: gonadal sheath cell: 18_0	4	36	40	111	40
neuron: VC1-5 neurons: 19_0	20	6	26	216	187
neuron: touch neurons: 20_0	22	15	37	65	123
neuron: neurons: 20_1	107	42	149	21	65
neuron: PLM neurons: 20_2	9	9	18	41	79
glia: inner labial sheath: 21_0	11	112	123	239	92
other: NA glia or tail hypodermis: 21_1	14	161	175	55	53
neuron: SIB neurons: 22_0	128	104	232	198	236
mesoderm: GLR cells: 23_0	26	33	59	237	230
epithelium: pharyngeal epithelium: 24_0	14	69	83	163	75
muscle: pharyngeal muscle: 24_1	26	34	60	90	82
neuron: IL2 neurons: 25_0	1	0	1	255	80
neuron: IL2 neurons: 25_1	4	6	10	111	24
muscle: pharyngeal muscle 7: 26_0	19	124	143	44	204
muscle: pharyngeal muscle and epithelium: 26_1	200	365	565	25	24
muscle: pharyngeal muscle 6,7: 26_2	161	140	301	32	7
epithelium: NA epithelium: 27_0	2	122	124	307	74
neuron: lumbar ganglion neurons: 28_0	28	37	65	100	216
neuron: NA interneurons: 29_0	93	90	183	85	256
valve: intestino-rectal valve: 30_0	12	2	14	5	100
hypodermis: hypodermis?: 30_1	75	89	164	14	63
hypodermis: hypodermis?: 30_2	0	16	16	50	18
gland: rectal glands: 30_3	0	0	0	2	51
valve: pharyngeal-intestinal valve: 30_4	122	276	398	3	10
glia: OLQ/IL sheath?: 30_5	0	0	0	10	4
gonad: DTC distal tip: 31_0	4	31	35	65	74
neuron: SMD motor neurons: 32_0	10	15	25	148	87
hypodermis: hypodermis: 33_0	106	303	409	111	31
hypodermis: hyp2: 33_1	15	35	50	75	51
glia: NA glia: 34_0	7	18	25	54	93
glia: PH socket: 34_1	12	36	48	61	67
neuron: AFD amphid neurons: 35_0	12	53	65	85	25
neuron: ASEL amphid neurons: 35_1	2	26	28	42	12
neuron: AWC amphid neurons: 35_2	2	8	10	40	9
neuron: AWC-ON amphid neurons: 35_3	3	56	59	26	7
neuron: ASE amphid neurons: 35_4	0	0	0	16	2
neuron: CEP neurons: 36_0	57	74	131	133	31
neuron: neurons: 36_2	1	0	1	28	16
neuron: PDE neurons: 36_3	53	21	74	32	12
glia: CEP sheath: 37_0	57	98	155	125	90
muscle: intestinal, and vulva muscles: 38_0	28	31	59	46	113
muscle: anal muscle: 38_1	25	92	117	11	43
muscle: anal muscle: 38_2	29	2	31	4	35
muscle: NA muscle: 38_3	7	43	50	9	17
neuron: URX neurons: 39_0	7	10	17	64	40
neuron: URX neurons: 39_1	5	14	19	22	15
neuron: AQR/PQR sensory neurons: 39_2	69	11	80	8	23
neuron: RIP neurons: 39_3	23	8	31	11	16
other: XXX: 40_0	63	17	80	164	99
gland: pharyngeal gland: 41_0	69	127	196	5	117
epithelium: NA pharyngeal epithelium: 41_1	22	251	273	17	41
epithelium: marginal cells: 41_2	56	230	286	3	17
other: NA excretory: 42_0	0	16	16	142	103
gonad: spermatheca: 43_0	0	1	1	48	28
neuron: IL1 neurons ventral dorsal: 44_0	3	0	3	124	57
neuron: IL1 neurons lateral: 44_1	9	30	39	51	18
glia: AM sheath: 45_0	20	210	230	55	49
neuron: SIA/SIB inter neurons: 46_0	151	89	240	75	96
neuron: PHA/PHB amphid neurons: 47_0	7	56	63	36	69
neuron: ASH amphid neurons: 47_1	3	37	40	83	14
neuron: RIC inter neurons: 48_0	20	23	43	89	108
neuron: AVD inter neurons: 49_0	37	5	42	81	101
neuron: PVP anal neurons: 50_0	3	11	14	95	109
neuron: SDQ inter neurons: 51_0	17	11	28	87	34
neuron: SDQ inter neurons: 51_1	111	47	158	19	40
neuron: RMD motor neurons: 52_0	14	7	21	139	71
neuron: M2 motor neurons: 53_0	4	31	35	144	88
neuron: PHC and PVM neurons: 54_0	25	16	41	132	87
neuron: URA/B motor/inter neurons : 55_0	11	0	11	198	35
neuron: M2 motor neurons: 56_0	20	34	54	79	112
epithelium: dorsal uterine cell: 57_0	4	6	10	94	48
germline: germline: 57_1	0	0	0	8	21
neuron: pharyngeal inter neurons 2: 58_0	8	68	76	89	46
neuron: pharyngeal inter neurons 1/3/6: 58_1	3	11	14	27	33
neuron: MI neurons: 59_0	17	30	47	127	65
valve: spermathecal-uterine valve: 60_0	27	19	46	65	122
neuron: AVA/B inter neurons: 61_0	21	50	71	85	71
neuron: PVQ inter neurons: 62_0	3	26	29	64	88
neuron: ASK amphid neurons: 63_0	63	96	159	109	61
hypodermis: hypodermis: 64_0	5	10	15	50	205
neuron: URY neurons?: 65_0	3	2	5	123	45
neuron: male inter neurons: 66_0	38	33	71	72	114
neuron: pharyngeal neurons: 67_0	8	44	52	120	58
neuron: NA motor neurons: 68_0	19	51	70	33	43
epithelium: uterine-vulva cell: 68_1	39	42	81	24	22
neuron: excretory canal neurons: 69_0	9	23	32	58	45
neuron: PVD inter neurons: 70_0	12	32	44	42	17
neuron: FLP neurons: 70_1	0	28	28	24	10
neuron: ASG amphid neurons: 71_0	9	93	102	107	53
neuron: OLQ sensory neurons: 72_0	60	48	108	128	35
neuron: PVC inter neurons: 73_0	2	20	22	45	91
neuron: NA inter neurons: 74_0	30	55	85	46	78
neuron: NA neurons: 75_0	5	18	23	59	95
neuron: NA motor neurons: 76_0	22	10	32	95	56
neuron: ASI amphid neurons: 77_0	8	31	39	77	40
gland: pharyngeal gland cell: 78_0	83	249	332	23	126
glia: PH sheath: 79_0	64	133	197	10	59
other: excretory cell: 79_1	27	162	189	12	13
glia: AM sheath: 79_2	163	478	641	1	10
neuron: BDU/PVW inter neurons: 80_0	16	30	46	33	79
neuron: ADL amphid neurons: 81_0	54	121	175	87	62
other: excretory pore, hypodermis, seam, vulF: 82_0	0	0	0	11	0
other: excretory system, hypodermis, arcade, sheath and socket: 82_1	0	0	0	5	0
neuron: RIA inter neurons: 83_0	1	1	2	66	42
neuron: ADF amphid neurons: 84_0	7	35	42	92	31
neuron: BAG neurons: 85_0	13	13	26	109	26
neuron: AVB inter neurons: 86_0	15	95	110	43	46
neuron: AIZ amphid inter neurons: 87_0	10	16	26	80	47
glia: NA glia: 88_0	14	144	158	88	47
gland: excretory gland cell: 89_0	84	192	276	33	92
neuron: AUA neurons: 90_0	9	6	15	66	44
neuron: AIN inter neurons: 91_0	10	16	26	64	48
neuron: AIM inter neurons: 92_0	4	9	13	33	49
neuron: ADA inter neurons: 93_0	7	8	15	20	69
neuron: RMH motor neurons: 94_0	35	11	46	43	48
neuron: M1 motor neurons: 95_0	23	126	149	48	38
neuron: M5 motor neurons: 96_0	14	64	78	60	53
neuron: AIB inter neurons: 97_0	8	24	32	54	32
neuron: VC1-3,6 motor neurons: 98_0	2	11	13	61	33
neuron: ASJ amphid neurons: 99_0	23	92	115	42	38
neuron: OLL sensory neurons: 100_0	33	39	72	89	41
neuron: AWB amphid neurons: 101_0	2	6	8	111	25
muscle: sphincter muscle: 102_0	4	25	29	31	121
neuron: DVA inter neurons: 103_0	12	50	62	28	90
neuron: AIA inter neurons: 104_0	5	15	20	21	48
neuron: I5 inter neurons: 105_0	31	121	152	54	48
neuron: AWA amphid neurons: 106_0	27	108	135	77	28
neuron: RMG motor neurons: 107_0	15	36	51	20	44
neuron: LUA inter neurons: 108_0	23	22	45	36	63
neuron: RME motor neurons: 109_0	13	38	51	42	60
coelomocyte: coelomocyte: 110_0	0	3	3	13	27
mesoderm: hmc head mesoderm: 110_1	5	6	11	39	18
neuron: RMD motor neurons: 111_0	7	6	13	52	20
neuron: AIA/AIY inter neurons: 112_0	4	11	15	35	36
neuron: NA inter neurons: 113_0	6	84	90	52	24
neuron: DVC inter neurons: 114_0	23	102	125	30	43
neuron: RIV/SAA inter neurons, SMB motor neurons: 115_0	1	1	2	52	40
neuron: NSM motor neurons : 116_0	33	134	167	52	8
neuron: DD motor neurons: 117_0	33	51	84	19	51
neuron: AVL/DVB, RME motor neurons: 118_0	17	7	24	51	30
mesoderm: GLR cells: 119_0	0	7	7	31	37
neuron: AVJ/RIM inter neurons: 120_0	9	19	28	35	38
neuron: RIB inter neurons: 121_0	11	14	25	49	17
neuron: RIG inter neurons: 122_0	9	32	41	17	43
neuron: AVF inter neurons: 123_0	67	54	121	17	26
neuron: I4 inter neurons: 124_0	28	117	145	33	51
neuron: M3 motor neurons: 125_0	8	30	38	29	32
neuron: M4 motor neurons: 126_0	16	70	86	18	52
neuron: NA motor neurons: 127_0	2	6	8	60	21
neuron: RIH inter neurons: 128_0	17	43	60	20	71
neuron: RID motor neurons: 129_0	62	78	140	39	52
neuron: VD motor neurons: 130_0	5	10	15	27	14
neuron: AVG inter neurons : 131_0	97	58	155	8	78
neuron: AS motor neurons: 132_0	7	9	16	23	48
neuron: NA motor neurons: 133_0	44	50	94	17	23
neuron: NA sensory neurons: 134_0	75	36	111	23	33
neuron: I6 inter neurons: 135_0	12	65	77	32	25
neuron: DA/PDA tail motor neurons: 136_0	5	14	19	23	28
neuron: PVR inter neurons: 137_0	7	40	47	29	39
neuron: PVT inter neurons: 138_0	2	5	7	36	38
neuron: NA pharyngeal neurons: 139_0	80	102	182	25	33
neuron: ALA neurons: 140_0	2	18	20	20	42
glia: NA sheath glia: 141_0	0	0	0	43	14
neuron: RIR inter neurons: 142_0	9	16	25	25	23
muscle: vulval muscle 1: 143_0	56	64	120	27	11
neuron: RIS inter neurons: 144_0	11	16	27	14	16
neuron: VC motor neurons 4-5: 145_0	0	0	0	10	0
epithelium: uterine-vulval cell: 146_0	0	0	0	8	2
