## Supplementary material for "The complete cell atlas of an aging multicellular organism": Table S8

### Sheet: common_markers
common up-regulated genes			common down-regulated genes
gene	# clusters up		gene	# clusters down
F44E5.5	65		hsp-4	92
F44E5.4	62		pdi-2	90
hsp-70	60		pdi-6	83
rpl-11.2	54		xbp-1	73
clp-4	32		enpl-1	64
eef-1A.1	32		nduo-6	55
C25E10.8	32		cup-2	52
rpl-9	31		mec-12	52
M60.4	30		C49G7.10	49
lfor-1	29		F46H5.3	48
R107.5	29		M05D6.6	47
Y94H6A.10	29		ctc-3	45
rps-28	28		Y43F8B.2	44
F46A8.13	27		pck-1	43
T13C2.6	27		F17C11.11	42
T23G7.3	27		hsp-3	42
nmad-1	27		tpi-1	40
ddx-17	27		crt-1	39
C30E1.9	27		Y44A6D.2	39
T23B3.2	26		gpd-2	39
hsp-16.41	26		ctc-2	38
rpl-32	25		dhs-19	38
rps-13	25		col-122	37
ccg-1	25		imp-2	37
hsp-16.2	25		atp-6	37
rpl-33	24		ctc-1	36
rpl-12	24		R12E2.13	34
rps-27	23		MTCE.7	34
fbxa-24	22		atp-3	33
ubq-2	22		ant-1.1	33
rpl-15	22		manf-1	33
rps-23	22		fmo-5	33
rpl-29	22		cox-7C	32
rpl-13	21		atp-2	32
rps-19	21		gst-5	30
rps-7	21		R04F11.2	28
rps-26	21		cyc-2.1	27
K09F6.9	21		erd-2	27
K09F6.10	21		rps-9	26
rpl-10	21		rps-0	26
far-1	21		cox-5B	25
rpl-7	20		cox-4	25
rpl-1	20		C14B1.3	25
pfn-1	20		W05H9.3	25
rpl-31	20		rps-15	24
W01D2.1	20		gst-7	24
nex-1	20		zip-2	24
flp-28	20		rps-25	24
T19D12.6	19		mdh-1	24
rps-29	19		enol-1	23
rpl-36	19		rps-3	23
rps-30	19		ril-1	23
F47G3.4	19		ipgm-1	22
rpl-17	18		dnj-7	22
E04F6.8	18		ZK54.3	22
C28H8.3	18		Y37E3.8	21
rack-1	18		rps-10	21
Y37E3.8	17		ahcy-1	21
rpl-5	17		T28B8.1	21
rps-24	17		atp-1	21
rps-25	17		nurf-1	21
rps-4	17		rpl-7A	21
rpl-38	17		nduo-1	21
tts-1	17		hsp-16.41	21
anc-1	16		act-1	21
rpl-24.1	16		rps-17	20
eef-2	16		F22B5.4	20
rps-6	16		rpl-36.A	20
inos-1	16		T06D8.9	20
rpl-16	16		rps-5	20
rps-1	16		atp-4	20
rps-14	16		his-37	20
nog-1	16		T14G8.3	20
rps-11	16		rps-7	19
rpl-34	16		rps-20	19
C37A2.7	15		T02H6.11	19
rpl-43	15		F07H5.3	19
Y53F4B.45	15		cox-6A	19
rpl-20	15		nex-1	19
F21C10.10	15		rpl-35	19
act-3	15		rpl-20	19
F56H9.2	15		rps-2	19
rpl-2	15		hsp-16.2	19
F15G9.1	15		K09D9.1	19
ptc-1	14		cpi-2	19
ubl-1	14		slc-17.7	19
rpl-3	14		C32F10.8	18
act-1	14		rps-19	18
rpl-4	13		rpl-22	18
rpl-22	13		rpl-26	18
iff-2	13		rpl-43	18
hsp-110	13		Y82E9BR.3	18
rps-8	13		rpl-3	18
rpl-28	13		rps-1	18
C06B3.6	13		rpl-6	18
flp-5	13		rpl-21	18
rps-10	12		Y69A2AR.18	18
lron-9	12		rps-8	18
rpl-14	12		rla-2	18
F58D5.5	12		sqrd-1	18
K09F6.13	12		F38B7.3	18
lars-1	12		rpl-28	18
nex-2	12		C06B3.7	18
allo-1	12		F52E4.5	18
rpl-18	12		W10C8.5	17
rme-1	12		rpl-13	17
T02E9.5	12		rpl-19	17
nmy-1	12		C37A2.7	17
icd-2	11		rpl-14	17
chdp-1	11		linc-11	17
ngp-1	11		C17C3.1	17
rps-20	11		rpl-16	17
cup-16	11		rps-14	17
pvf-1	11		Y54G2A.18	17
hum-5	11		drap-1	17
rpl-6	11		asb-2	17
rps-2	11		asg-2	17
adss-1	11		rla-1	16
rla-0	10		rpl-1	16
E04F6.9	10		rpl-24.1	16
nlp-11	10		M04F3.4	16
rps-9	10		F39E9.7	16
rps-0	10		R53.4	16
Y32H12A.8	10		W01D2.1	16
pdf-1	10		rpl-23	16
rpl-35	10		Y39E4B.6	16
Y39A1A.24	10		rpl-34	16
nap-1	10		rps-18	16
far-6	10		atp-5	16
B0238.12	10		rpl-4	15
C25E10.10	10		rpl-41.2	15
hsp-90	10		pdi-3	15
rps-16	10		tir-1	15
T23F2.3	10		rpl-36	15
			cox-6C	15
			rps-24	15
			mai-2	15
			rack-1	15
			nhr-57	15
			abhd-5.2	15
			ddo-2	15
			rpl-38	15
			aqp-7	15
			pqn-44	14
			nud-2	14
			rps-6	14
			rps-26	14
			rpl-33	14
			M05D6.5	14
			lec-1	14
			rps-29	14
			cox-6B	14
			rps-13	14
			C14B9.10	14
			col-103	14
			rps-4	14
			C46C2.2	14
			rps-11	14
			F32D1.5	14
			rps-30	14
			F53C11.3	14
			C06B3.6	14
			dct-16	14
			dhs-25	14
			mec-7	14
			got-1.2	14
			acs-13	13
			rpl-17	13
			rpl-27	13
			T28F4.5	13
			rpl-30	13
			C34B2.10	13
			rpl-5	13
			ubl-1	13
			rps-21	13
			eef-1B.1	13
			B0303.7	13
			ZK632.9	13
			nex-2	13
			col-98	13
			dif-1	13
			rpl-18	13
			gst-10	13
			Y58A7A.5	13
			act-3	13
			col-42	13
			rpl-2	13
			col-181	13
			rpl-31	12
			vhp-1	12
			gbh-2	12
			unc-52	12
			F23H11.5	12
			rps-22	12
			rps-12	12
			K12H4.5	12
			col-101	12
			rps-23	12
			rpl-29	12
			ndfl-4	12
			irg-2	12
			vit-5	12
			cytb-5.1	12
			lbp-5	11
			pfn-1	11
			tba-2	11
			cth-2	11
			stc-1	11
			gst-19	11
			orai-1	11
			fbxa-37	11
			lec-4	11
			rpl-9	11
			aldo-1	11
			K08D12.6	11
			nhr-105	11
			col-124	11
			gem-4	11
			nra-1	11
			zipt-7.1	11
			Y58A7A.3	11
			T23B12.11	11
			vps-60	11
			rop-1	11
			eef-1G	11
			cyp-29A2	11
			ttr-26	11
			F41B4.3	11
			ZK154.6	11
			col-178	11
			tag-353	10
			tli-1	10
			ndk-1	10
			rpl-32	10
			ldh-1	10
			ztf-22	10
			gst-28	10
			acs-19	10
			anmt-2	10
			let-721	10
			col-8	10
			upp-1	10
			glb-1	10
			T28D6.3	10
			col-106	10
			K08B4.7	10
			Y11D7A.10	10
			C33A12.1	10
			gta-1	10
			daf-14	10
			nduo-2	10
			R09E12.9	10
			R08F11.4	10
			col-140	10
			col-143	10
			tos-1	10
			cdr-6	10
			F53F4.10	10
			rps-16	10
			col-19	10
			mdl-1	10
			Y15E3A.5	10
			let-2	10
