## Supplementary material for "The complete cell atlas of an aging multicellular organism": Table S9

### Sheet: common_up
	NAME	SIZE	ES	NES	NOM.p.val	FDR.q.val	FWER.p.val	RANK.AT.MAX	LEADING.EDGE
1	GO:0005840_RIBOSOME	82	0.887553	1.85156	0	0	0	150	tags=82%, list=9%, signal=85%
2	GO:0003735_STRUCTURAL_CONSTITUENT_OF_RIBOSOME	79	0.888471	1.8488	0	0	0	150	tags=81%, list=9%, signal=85%
3	GO:0022625_CYTOSOLIC_LARGE_RIBOSOMAL_SUBUNIT	44	0.878688	1.83768	0	0	0	165	tags=84%, list=10%, signal=91%
4	GO:0006412_TRANSLATION	90	0.873345	1.82803	0	0	0	240	tags=83%, list=14%, signal=92%
5	GO:0022627_CYTOSOLIC_SMALL_RIBOSOMAL_SUBUNIT	29	0.890942	1.79859	0	0	0	150	tags=86%, list=9%, signal=93%
6	GO:0005622_INTRACELLULAR	54	0.860315	1.77896	0	0	0	240	tags=85%, list=14%, signal=96%
7	GO:0002181_CYTOPLASMIC_TRANSLATION	16	0.906803	1.76999	0	0	0	122	tags=88%, list=7%, signal=93%
8	GO:0000028_RIBOSOMAL_SMALL_SUBUNIT_ASSEMBLY	8	0.915485	1.67417	0	0.0121014	0.096	150	tags=100%, list=9%, signal=109%
9	GO:0015935_SMALL_RIBOSOMAL_SUBUNIT	8	0.915485	1.67071	0	0.0121195	0.108	150	tags=100%, list=9%, signal=109%
10	GO:0019843_RRNA_BINDING	11	0.866002	1.65451	0.00327511	0.0207733	0.194	145	tags=82%, list=9%, signal=89%
12	GO:0051082_UNFOLDED_PROTEIN_BINDING	17	0.836799	1.646	0	0.0227238	0.245	156	tags=41%, list=9%, signal=45%
13	GO:0016192_VESICLE-MEDIATED_TRANSPORT	14	0.858562	1.64307	0.00104822	0.0227804	0.265	2	tags=14%, list=0%, signal=14%
11	GO:0000027_RIBOSOMAL_LARGE_SUBUNIT_ASSEMBLY	12	0.856894	1.64875	0.00107411	0.0230795	0.231	118	tags=67%, list=7%, signal=71%
14	GO:0006986_RESPONSE_TO_UNFOLDED_PROTEIN	6	0.916703	1.62193	0	0.0413866	0.452	2	tags=33%, list=0%, signal=33%
15	GO:0042026_PROTEIN_REFOLDING	6	0.909857	1.61218	0.00369914	0.0506024	0.543	2	tags=33%, list=0%, signal=33%
16	GO:0034605_CELLULAR_RESPONSE_TO_HEAT	7	0.88185	1.6037	0.00947867	0.0595586	0.635	156	tags=57%, list=9%, signal=63%
18	GO:0051085_CHAPERONE_COFACTOR-DEPENDENT_PROTEIN_REFOLDING	6	0.903113	1.59131	0.00364964	0.0737758	0.762	2	tags=33%, list=0%, signal=33%
17	GO:0003723_RNA_BINDING	57	0.767229	1.59179	0	0.0768968	0.757	240	tags=53%, list=14%, signal=59%
19	GO:0006414_TRANSLATIONAL_ELONGATION	7	0.856824	1.58581	0.0129108	0.0790013	0.789	227	tags=86%, list=13%, signal=99%
26	GO:0034620_CELLULAR_RESPONSE_TO_UNFOLDED_PROTEIN	6	0.896469	1.56904	0.00845411	0.0821484	0.885	2	tags=33%, list=0%, signal=33%
20	GO:0051787_MISFOLDED_PROTEIN_BINDING	5	0.923652	1.58139	0.00646831	0.0833976	0.813	2	tags=40%, list=0%, signal=40%
23	GO:0031072_HEAT_SHOCK_PROTEIN_BINDING	5	0.923652	1.57441	0.00527705	0.0837585	0.852	2	tags=40%, list=0%, signal=40%
24	GO:0044183_PROTEIN_BINDING_INVOLVED_IN_PROTEIN_FOLDING	5	0.923652	1.57234	0.00378788	0.0838783	0.865	2	tags=40%, list=0%, signal=40%
21	GO:0009408_RESPONSE_TO_HEAT	12	0.827876	1.57843	0.00856531	0.0840331	0.828	24	tags=25%, list=1%, signal=25%
25	GO:0030968_ENDOPLASMIC_RETICULUM_UNFOLDED_PROTEIN_RESPONSE	14	0.807778	1.56956	0.00528541	0.0845369	0.881	20	tags=14%, list=1%, signal=14%
22	GO:0042623_ATPASE_ACTIVITY,_COUPLED	5	0.923652	1.57478	0.00506971	0.0867585	0.849	2	tags=40%, list=0%, signal=40%
27	GO:0015934_LARGE_RIBOSOMAL_SUBUNIT	6	0.905549	1.56285	0.00485437	0.0885332	0.918	165	tags=100%, list=10%, signal=110%
28	GO:0005791_ROUGH_ENDOPLASMIC_RETICULUM	6	0.873031	1.5545	0.0172414	0.0990555	0.944	147	tags=83%, list=9%, signal=91%
see https://www.gsea-msigdb.org/gsea/index.jsp for column explanations

### Sheet: common_down
	NAME	SIZE	ES	NES	NOM.p.val	FDR.q.val	FWER.p.val	RANK.AT.MAX	LEADING.EDGE
1	GO:0005840_RIBOSOME	86	0.895228	1.87469	0	0	0	296	tags=86%, list=9%, signal=92%
2	GO:0022627_CYTOSOLIC_SMALL_RIBOSOMAL_SUBUNIT	28	0.912352	1.87209	0	0	0	296	tags=96%, list=9%, signal=105%
3	GO:0003735_STRUCTURAL_CONSTITUENT_OF_RIBOSOME	82	0.891852	1.85212	0	0	0	296	tags=85%, list=9%, signal=91%
4	GO:0005788_ENDOPLASMIC_RETICULUM_LUMEN	14	0.931354	1.82396	0	0	0	53	tags=57%, list=2%, signal=58%
5	GO:0022625_CYTOSOLIC_LARGE_RIBOSOMAL_SUBUNIT	45	0.877232	1.82075	0	0	0	286	tags=84%, list=9%, signal=91%
7	GO:0006412_TRANSLATION	97	0.858969	1.78557	0	0.000261747	0.002	296	tags=70%, list=9%, signal=75%
6	GO:0005622_INTRACELLULAR	62	0.861837	1.78671	0	0.000305371	0.002	296	tags=71%, list=9%, signal=76%
8	GO:0030968_ENDOPLASMIC_RETICULUM_UNFOLDED_PROTEIN_RESPONSE	27	0.874695	1.7745	0	0.000462444	0.004	230	tags=48%, list=7%, signal=51%
9	GO:0002181_CYTOPLASMIC_TRANSLATION	16	0.889531	1.76175	0	0.000818509	0.008	286	tags=88%, list=9%, signal=95%
10	GO:0030433_UBIQUITIN-DEPENDENT_ERAD_PATHWAY	12	0.917687	1.75059	0	0.00156465	0.017	42	tags=42%, list=1%, signal=42%
11	GO:0015935_SMALL_RIBOSOMAL_SUBUNIT	8	0.943233	1.73749	0	0.00226601	0.027	197	tags=100%, list=6%, signal=106%
12	GO:0015986_ATP_SYNTHESIS_COUPLED_PROTON_TRANSPORT	13	0.884895	1.68796	0	0.0130925	0.16	128	tags=77%, list=4%, signal=80%
13	GO:0009408_RESPONSE_TO_HEAT	10	0.88413	1.67837	0.00217628	0.0159495	0.204	82	tags=30%, list=2%, signal=31%
14	GO:0051082_UNFOLDED_PROTEIN_BINDING	21	0.839833	1.67364	0	0.0171894	0.234	82	tags=29%, list=2%, signal=29%
15	GO:0046933_PROTON-TRANSPORTING_ATP_SYNTHASE_ACTIVITY,_ROTATIONAL_MECHANISM	12	0.859638	1.66551	0.00106157	0.0216451	0.294	128	tags=67%, list=4%, signal=69%
16	GO:0006457_PROTEIN_FOLDING	15	0.850566	1.65052	0.00209205	0.0318089	0.428	131	tags=27%, list=4%, signal=28%
17	GO:0005791_ROUGH_ENDOPLASMIC_RETICULUM	9	0.895559	1.64373	0.00218818	0.0378179	0.509	197	tags=67%, list=6%, signal=71%
18	GO:0051787_MISFOLDED_PROTEIN_BINDING	7	0.9127	1.63903	0.00343249	0.0427101	0.567	207	tags=71%, list=6%, signal=76%
20	GO:0000028_RIBOSOMAL_SMALL_SUBUNIT_ASSEMBLY	8	0.891616	1.63534	0.00225225	0.0427373	0.602	296	tags=88%, list=9%, signal=96%
19	GO:0006123_MITOCHONDRIAL_ELECTRON_TRANSPORT,_CYTOCHROME_C_TO_OXYGEN	6	0.940608	1.63611	0	0.0441593	0.595	77	tags=83%, list=2%, signal=85%
21	GO:0045454_CELL_REDOX_HOMEOSTASIS	12	0.851424	1.62049	0.00211193	0.0612955	0.747	428	tags=67%, list=13%, signal=76%
22	GO:0000276_MITOCHONDRIAL_PROTON-TRANSPORTING_ATP_SYNTHASE_COMPLEX,_COUPLING_FACTOR_F(O)	7	0.906351	1.61864	0.00117096	0.0614051	0.759	128	tags=86%, list=4%, signal=89%
23	GO:0005783_ENDOPLASMIC_RETICULUM	85	0.775093	1.61439	0	0.0648128	0.791	279	tags=27%, list=8%, signal=29%
24	GO:0004129_CYTOCHROME-C_OXIDASE_ACTIVITY	6	0.91986	1.60528	0.00477897	0.0763029	0.855	134	tags=83%, list=4%, signal=87%
25	GO:0098655_CATION_TRANSMEMBRANE_TRANSPORT	17	0.81428	1.60066	0.00205973	0.0816079	0.884	128	tags=41%, list=4%, signal=43%
29	GO:0042026_PROTEIN_REFOLDING	10	0.833776	1.59047	0.00876232	0.0870262	0.931	207	tags=30%, list=6%, signal=32%
26	GO:0005544_CALCIUM-DEPENDENT_PHOSPHOLIPID_BINDING	6	0.900087	1.59548	0.00967352	0.0876011	0.91	218	tags=67%, list=6%, signal=71%
28	GO:0016853_ISOMERASE_ACTIVITY	23	0.79245	1.59097	0.00404858	0.0890783	0.928	131	tags=22%, list=4%, signal=22%
27	GO:0006986_RESPONSE_TO_UNFOLDED_PROTEIN	7	0.890583	1.59238	0.0070922	0.089942	0.923	207	tags=57%, list=6%, signal=61%
30	GO:0019843_RRNA_BINDING	13	0.812414	1.58326	0.0135558	0.0968176	0.946	268	tags=62%, list=8%, signal=67%

### Sheet: legends
we use standard outputs of GSEA. Please refer to readers to GSEA website for details.
https://www.gsea-msigdb.org/gsea/doc/GSEAUserGuideFrame.html
