## Supplementary material for "The complete cell atlas of an aging multicellular organism": Table S10

### Sheet: GO_groups_info_100
number	groups	n_terms	mean_corr	largest_go	representative_go	largest_go_size	gos
1	1	15	0.784752	GO:0006412_TRANSLATION	GO:0000027_RIBOSOMAL_LARGE_SUBUNIT_ASSEMBLY	211	GO:0000027_RIBOSOMAL_LARGE_SUBUNIT_ASSEMBLY;GO:0000028_RIBOSOMAL_SMALL_SUBUNIT_ASSEMBLY;GO:0002181_CYTOPLASMIC_TRANSLATION;GO:0006412_TRANSLATION;GO:0006414_TRANSLATIONAL_ELONGATION;GO:0005622_INTRACELLULAR;GO:0005791_ROUGH_ENDOPLASMIC_RETICULUM;GO:0005840_RIBOSOME;GO:0015934_LARGE_RIBOSOMAL_SUBUNIT;GO:0015935_SMALL_RIBOSOMAL_SUBUNIT;GO:0022625_CYTOSOLIC_LARGE_RIBOSOMAL_SUBUNIT;GO:0022627_CYTOSOL…
2	2	3	0.750239	GO:0050830_DEFENSE_RESPONSE_TO_GRAM-POSITIVE_BACTERIUM	GO:0006914_AUTOPHAGY	70	GO:0000045_AUTOPHAGOSOME_ASSEMBLY;GO:0006914_AUTOPHAGY;GO:0050830_DEFENSE_RESPONSE_TO_GRAM-POSITIVE_BACTERIUM
3	3	5	0.775423	GO:0005874_MICROTUBULE	GO:0007017_MICROTUBULE-BASED_PROCESS	87	GO:0000226_MICROTUBULE_CYTOSKELETON_ORGANIZATION;GO:0000278_MITOTIC_CELL_CYCLE;GO:0007017_MICROTUBULE-BASED_PROCESS;GO:0005874_MICROTUBULE;GO:0005200_STRUCTURAL_CONSTITUENT_OF_CYTOSKELETON
4	4	2	0.843257	GO:0000281_MITOTIC_CYTOKINESIS	GO:0030036_ACTIN_CYTOSKELETON_ORGANIZATION	35	GO:0000281_MITOTIC_CYTOKINESIS;GO:0030036_ACTIN_CYTOSKELETON_ORGANIZATION
5	5	3	0.742061	GO:0006397_MRNA_PROCESSING	GO:0008380_RNA_SPLICING	92	GO:0000398_MRNA_SPLICING,_VIA_SPLICEOSOME;GO:0006397_MRNA_PROCESSING;GO:0008380_RNA_SPLICING
6	6	5	0.737747	GO:0006364_RRNA_PROCESSING	GO:0006364_RRNA_PROCESSING	65	GO:0000462_MATURATION_OF_SSU-RRNA_FROM_TRICISTRONIC_RRNA_TRANSCRIPT_(SSU-RRNA,_5.8S_RRNA,_LSU-RRNA);GO:0006364_RRNA_PROCESSING;GO:0042273_RIBOSOMAL_LARGE_SUBUNIT_BIOGENESIS;GO:0030687_PRERIBOSOME,_LARGE_SUBUNIT_PRECURSOR;GO:0032040_SMALL-SUBUNIT_PROCESSOME
7	7	1	1	GO:0001764_NEURON_MIGRATION	GO:0001764_NEURON_MIGRATION	38	GO:0001764_NEURON_MIGRATION
8	8	5	0.683363	GO:0005524_ATP_BINDING	GO:0005524_ATP_BINDING	919	GO:0002119_NEMATODE_LARVAL_DEVELOPMENT;GO:0009792_EMBRYO_DEVELOPMENT_ENDING_IN_BIRTH_OR_EGG_HATCHING;GO:0000166_NUCLEOTIDE_BINDING;GO:0005524_ATP_BINDING;GO:0016787_HYDROLASE_ACTIVITY
9	9	3	0.630669	GO:0005975_CARBOHYDRATE_METABOLIC_PROCESS	GO:0005975_CARBOHYDRATE_METABOLIC_PROCESS	131	GO:0005975_CARBOHYDRATE_METABOLIC_PROCESS;GO:0006096_GLYCOLYTIC_PROCESS;GO:0000287_MAGNESIUM_ION_BINDING
10	10	2	0.761905	GO:0030170_PYRIDOXAL_PHOSPHATE_BINDING	GO:0006094_GLUCONEOGENESIS	51	GO:0006094_GLUCONEOGENESIS;GO:0030170_PYRIDOXAL_PHOSPHATE_BINDING
11	11	8	0.666727	GO:0005759_MITOCHONDRIAL_MATRIX	GO:0006099_TRICARBOXYLIC_ACID_CYCLE	59	GO:0006099_TRICARBOXYLIC_ACID_CYCLE;GO:0009060_AEROBIC_RESPIRATION;GO:0022900_ELECTRON_TRANSPORT_CHAIN;GO:0005759_MITOCHONDRIAL_MATRIX;GO:0031966_MITOCHONDRIAL_MEMBRANE;GO:0009055_ELECTRON_TRANSFER_ACTIVITY;GO:0016616_OXIDOREDUCTASE_ACTIVITY,_ACTING_ON_THE_CH-OH_GROUP_OF_DONORS,_NAD_OR_NADP_AS_ACCEPTOR;GO:0051287_NAD_BINDING
12	12	1	1	GO:0006102_ISOCITRATE_METABOLIC_PROCESS	GO:0006102_ISOCITRATE_METABOLIC_PROCESS	6	GO:0006102_ISOCITRATE_METABOLIC_PROCESS
13	13	10	0.806176	GO:0051536_IRON-SULFUR_CLUSTER_BINDING	GO:0006120_MITOCHONDRIAL_ELECTRON_TRANSPORT	39	GO:0006120_MITOCHONDRIAL_ELECTRON_TRANSPORT,_NADH_TO_UBIQUINONE;GO:0006122_MITOCHONDRIAL_ELECTRON_TRANSPORT,_UBIQUINOL_TO_CYTOCHROME_C;GO:0005747_MITOCHONDRIAL_RESPIRATORY_CHAIN_COMPLEX_I;GO:0005750_MITOCHONDRIAL_RESPIRATORY_CHAIN_COMPLEX_III;GO:0070469_RESPIRATORY_CHAIN;GO:0003954_NADH_DEHYDROGENASE_ACTIVITY;GO:0008121_UBIQUINOL-CYTOCHROME-C_REDUCTASE_ACTIVITY;GO:0008137_NADH_DEHYDROGENASE_(UBIQ…
14	14	8	0.766753	GO:0005739_MITOCHONDRION	GO:0006754_ATP_BIOSYNTHETIC_PROCESS	491	GO:0006123_MITOCHONDRIAL_ELECTRON_TRANSPORT,_CYTOCHROME_C_TO_OXYGEN;GO:0006754_ATP_BIOSYNTHETIC_PROCESS;GO:0015986_ATP_SYNTHESIS_COUPLED_PROTON_TRANSPORT;GO:0000276_MITOCHONDRIAL_PROTON-TRANSPORTING_ATP_SYNTHASE_COMPLEX,_COUPLING_FACTOR_F(O);GO:0005739_MITOCHONDRION;GO:0005743_MITOCHONDRIAL_INNER_MEMBRANE;GO:0004129_CYTOCHROME-C_OXIDASE_ACTIVITY;GO:0046933_PROTON-TRANSPORTING_ATP_SYNTHASE_ACTIVIT…
15	15	6	0.696325	GO:0003677_DNA_BINDING	GO:0045087_INNATE_IMMUNE_RESPONSE	832	GO:0006355_REGULATION_OF_TRANSCRIPTION,_DNA-TEMPLATED;GO:0045087_INNATE_IMMUNE_RESPONSE;GO:0003677_DNA_BINDING;GO:0003700_DNA-BINDING_TRANSCRIPTION_FACTOR_ACTIVITY;GO:0008270_ZINC_ION_BINDING;GO:0043565_SEQUENCE-SPECIFIC_DNA_BINDING
16	16	5	0.700341	GO:0007275_MULTICELLULAR_ORGANISM_DEVELOPMENT	GO:0006357_REGULATION_OF_TRANSCRIPTION_BY_RNA_POLYMERASE_II	429	GO:0006357_REGULATION_OF_TRANSCRIPTION_BY_RNA_POLYMERASE_II;GO:0007275_MULTICELLULAR_ORGANISM_DEVELOPMENT;GO:0010628_POSITIVE_REGULATION_OF_GENE_EXPRESSION;GO:0045944_POSITIVE_REGULATION_OF_TRANSCRIPTION_BY_RNA_POLYMERASE_II;GO:0000981_DNA-BINDING_TRANSCRIPTION_FACTOR_ACTIVITY,_RNA_POLYMERASE_II-SPECIFIC
17	17	7	0.612006	GO:0003676_NUCLEIC_ACID_BINDING	GO:0003743_TRANSLATION_INITIATION_FACTOR_ACTIVITY	474	GO:0006413_TRANSLATIONAL_INITIATION;GO:0007281_GERM_CELL_DEVELOPMENT;GO:1990904_RIBONUCLEOPROTEIN_COMPLEX;GO:0003676_NUCLEIC_ACID_BINDING;GO:0003723_RNA_BINDING;GO:0003729_MRNA_BINDING;GO:0003743_TRANSLATION_INITIATION_FACTOR_ACTIVITY
18	18	1	1	GO:0006417_REGULATION_OF_TRANSLATION	GO:0006417_REGULATION_OF_TRANSLATION	43	GO:0006417_REGULATION_OF_TRANSLATION
19	19	3	0.754538	GO:0005819_SPINDLE	GO:0006418_TRNA_AMINOACYLATION_FOR_PROTEIN_TRANSLATION	40	GO:0006418_TRNA_AMINOACYLATION_FOR_PROTEIN_TRANSLATION;GO:0005819_SPINDLE;GO:0004812_AMINOACYL-TRNA_LIGASE_ACTIVITY
20	20	7	0.648835	GO:0016887_ATPASE_ACTIVITY	GO:0006457_PROTEIN_FOLDING	128	GO:0006457_PROTEIN_FOLDING;GO:0034605_CELLULAR_RESPONSE_TO_HEAT;GO:0034620_CELLULAR_RESPONSE_TO_UNFOLDED_PROTEIN;GO:0042026_PROTEIN_REFOLDING;GO:0016887_ATPASE_ACTIVITY;GO:0051082_UNFOLDED_PROTEIN_BINDING;GO:0051787_MISFOLDED_PROTEIN_BINDING
21	21	9	0.759486	GO:0016740_TRANSFERASE_ACTIVITY	GO:0004674_PROTEIN_SERINE/THREONINE_KINASE_ACTIVITY	942	GO:0006468_PROTEIN_PHOSPHORYLATION;GO:0016310_PHOSPHORYLATION;GO:0018105_PEPTIDYL-SERINE_PHOSPHORYLATION;GO:0018107_PEPTIDYL-THREONINE_PHOSPHORYLATION;GO:0035556_INTRACELLULAR_SIGNAL_TRANSDUCTION;GO:0004672_PROTEIN_KINASE_ACTIVITY;GO:0004674_PROTEIN_SERINE/THREONINE_KINASE_ACTIVITY;GO:0016301_KINASE_ACTIVITY;GO:0016740_TRANSFERASE_ACTIVITY
22	22	2	0.770349	GO:0006470_PROTEIN_DEPHOSPHORYLATION	GO:0006470_PROTEIN_DEPHOSPHORYLATION	184	GO:0006470_PROTEIN_DEPHOSPHORYLATION;GO:0004722_PROTEIN_SERINE/THREONINE_PHOSPHATASE_ACTIVITY
23	23	7	0.641658	GO:0005783_ENDOPLASMIC_RETICULUM	GO:0005783_ENDOPLASMIC_RETICULUM	342	GO:0006486_PROTEIN_GLYCOSYLATION;GO:0006888_ER_TO_GOLGI_VESICLE-MEDIATED_TRANSPORT;GO:0000139_GOLGI_MEMBRANE;GO:0005783_ENDOPLASMIC_RETICULUM;GO:0005789_ENDOPLASMIC_RETICULUM_MEMBRANE;GO:0005794_GOLGI_APPARATUS;GO:0030176_INTEGRAL_COMPONENT_OF_ENDOPLASMIC_RETICULUM_MEMBRANE
24	24	2	0.918756	GO:0006508_PROTEOLYSIS	GO:0008233_PEPTIDASE_ACTIVITY	383	GO:0006508_PROTEOLYSIS;GO:0008233_PEPTIDASE_ACTIVITY
25	25	4	0.661402	GO:0016567_PROTEIN_UBIQUITINATION	GO:0016567_PROTEIN_UBIQUITINATION	144	GO:0006511_UBIQUITIN-DEPENDENT_PROTEIN_CATABOLIC_PROCESS;GO:0005938_CELL_CORTEX
26	26	9	0.660427	GO:0016746_TRANSFERASE_ACTIVITY,_TRANSFERRING_ACYL_GROUPS	GO:0006635_FATTY_ACID_BETA-OXIDATION	134	GO:0006631_FATTY_ACID_METABOLIC_PROCESS;GO:0006633_FATTY_ACID_BIOSYNTHETIC_PROCESS;GO:0006635_FATTY_ACID_BETA-OXIDATION;GO:0009058_BIOSYNTHETIC_PROCESS;GO:0016627_OXIDOREDUCTASE_ACTIVITY,_ACTING_ON_THE_CH-CH_GROUP_OF_DONORS;GO:0016651_OXIDOREDUCTASE_ACTIVITY,_ACTING_ON_NAD(P)H;GO:0016746_TRANSFERASE_ACTIVITY,_TRANSFERRING_ACYL_GROUPS;GO:0050660_FLAVIN_ADENINE_DINUCLEOTIDE_BINDING;GO:0051537_2_IRO…
27	27	3	0.793178	GO:0004364_GLUTATHIONE_TRANSFERASE_ACTIVITY	GO:0004364_GLUTATHIONE_TRANSFERASE_ACTIVITY	56	GO:0006749_GLUTATHIONE_METABOLIC_PROCESS;GO:0004364_GLUTATHIONE_TRANSFERASE_ACTIVITY;GO:0050661_NADP_BINDING
28	28	4	0.749485	GO:0006811_ION_TRANSPORT	GO:1902600_PROTON_TRANSMEMBRANE_TRANSPORT	399	GO:0006811_ION_TRANSPORT;GO:0098655_CATION_TRANSMEMBRANE_TRANSPORT;GO:1902600_PROTON_TRANSMEMBRANE_TRANSPORT;GO:0015078_PROTON_TRANSMEMBRANE_TRANSPORTER_ACTIVITY
29	29	3	0.685281	GO:0055085_TRANSMEMBRANE_TRANSPORT	GO:0006813_POTASSIUM_ION_TRANSPORT	470	GO:0006813_POTASSIUM_ION_TRANSPORT;GO:0055085_TRANSMEMBRANE_TRANSPORT;GO:0071805_POTASSIUM_ION_TRANSMEMBRANE_TRANSPORT
30	30	2	0.717645	GO:0006814_SODIUM_ION_TRANSPORT	GO:0006814_SODIUM_ION_TRANSPORT	58	GO:0006814_SODIUM_ION_TRANSPORT;GO:0006937_REGULATION_OF_MUSCLE_CONTRACTION
31	31	3	0.713987	GO:0070588_CALCIUM_ION_TRANSMEMBRANE_TRANSPORT	GO:0070588_CALCIUM_ION_TRANSMEMBRANE_TRANSPORT	35	GO:0006816_CALCIUM_ION_TRANSPORT;GO:0070588_CALCIUM_ION_TRANSMEMBRANE_TRANSPORT;GO:0005262_CALCIUM_CHANNEL_ACTIVITY
32	32	1	1	GO:0006874_CELLULAR_CALCIUM_ION_HOMEOSTASIS	GO:0006874_CELLULAR_CALCIUM_ION_HOMEOSTASIS	17	GO:0006874_CELLULAR_CALCIUM_ION_HOMEOSTASIS
33	33	5	0.721737	GO:0005525_GTP_BINDING	GO:0008021_SYNAPTIC_VESICLE	214	GO:0006886_INTRACELLULAR_PROTEIN_TRANSPORT;GO:0015031_PROTEIN_TRANSPORT;GO:0008021_SYNAPTIC_VESICLE;GO:0003924_GTPASE_ACTIVITY;GO:0005525_GTP_BINDING
34	34	4	0.695453	GO:0007030_GOLGI_ORGANIZATION	GO:0007030_GOLGI_ORGANIZATION	29	GO:0006890_RETROGRADE_VESICLE-MEDIATED_TRANSPORT,_GOLGI_TO_ER;GO:0007030_GOLGI_ORGANIZATION;GO:0005793_ENDOPLASMIC_RETICULUM-GOLGI_INTERMEDIATE_COMPARTMENT;GO:0030663_COPI-COATED_VESICLE_MEMBRANE
35	35	2	0.762581	GO:0006935_CHEMOTAXIS	GO:0006935_CHEMOTAXIS	58	GO:0006935_CHEMOTAXIS;GO:0007635_CHEMOSENSORY_BEHAVIOR
36	36	5	0.664394	GO:0006936_MUSCLE_CONTRACTION	GO:0006936_MUSCLE_CONTRACTION	20	GO:0006936_MUSCLE_CONTRACTION;GO:0007517_MUSCLE_ORGAN_DEVELOPMENT;GO:0045214_SARCOMERE_ORGANIZATION;GO:0060298_POSITIVE_REGULATION_OF_SARCOMERE_ORGANIZATION;GO:0005925_FOCAL_ADHESION
37	37	2	0.735035	GO:0051260_PROTEIN_HOMOOLIGOMERIZATION	GO:0051260_PROTEIN_HOMOOLIGOMERIZATION	55	GO:0006972_HYPEROSMOTIC_RESPONSE;GO:0051260_PROTEIN_HOMOOLIGOMERIZATION
38	38	2	0.77713	GO:0006974_CELLULAR_RESPONSE_TO_DNA_DAMAGE_STIMULUS	GO:0006974_CELLULAR_RESPONSE_TO_DNA_DAMAGE_STIMULUS	92	GO:0006974_CELLULAR_RESPONSE_TO_DNA_DAMAGE_STIMULUS;GO:0004386_HELICASE_ACTIVITY
39	39	2	0.708173	GO:0007005_MITOCHONDRION_ORGANIZATION	GO:0007005_MITOCHONDRION_ORGANIZATION	37	GO:0007005_MITOCHONDRION_ORGANIZATION;GO:0046716_MUSCLE_CELL_CELLULAR_HOMEOSTASIS
40	40	4	0.698135	GO:0005856_CYTOSKELETON	GO:0005856_CYTOSKELETON	252	GO:0007049_CELL_CYCLE;GO:0051301_CELL_DIVISION;GO:0005813_CENTROSOME;GO:0005856_CYTOSKELETON
41	41	2	0.784902	GO:0007155_CELL_ADHESION	GO:0007155_CELL_ADHESION	43	GO:0007155_CELL_ADHESION;GO:0031430_M_BAND
42	42	9	0.6336	GO:0007186_G_PROTEIN-COUPLED_RECEPTOR_SIGNALING_PATHWAY	GO:0007186_G_PROTEIN-COUPLED_RECEPTOR_SIGNALING_PATHWAY	569	GO:0007165_SIGNAL_TRANSDUCTION;GO:0007186_G_PROTEIN-COUPLED_RECEPTOR_SIGNALING_PATHWAY;GO:0034220_ION_TRANSMEMBRANE_TRANSPORT;GO:0042391_REGULATION_OF_MEMBRANE_POTENTIAL;GO:0005887_INTEGRAL_COMPONENT_OF_PLASMA_MEMBRANE;GO:0004888_TRANSMEMBRANE_SIGNALING_RECEPTOR_ACTIVITY;GO:0004930_G_PROTEIN-COUPLED_RECEPTOR_ACTIVITY;GO:0005216_ION_CHANNEL_ACTIVITY;GO:0005230_EXTRACELLULAR_LIGAND-GATED_ION_CHANNE…
43	43	2	0.795369	GO:0005576_EXTRACELLULAR_REGION	GO:0007218_NEUROPEPTIDE_SIGNALING_PATHWAY	311	GO:0007218_NEUROPEPTIDE_SIGNALING_PATHWAY;GO:0005576_EXTRACELLULAR_REGION
44	44	2	0.718114	GO:0043005_NEURON_PROJECTION	GO:0007271_SYNAPTIC_TRANSMISSION,_CHOLINERGIC	188	GO:0007271_SYNAPTIC_TRANSMISSION,_CHOLINERGIC;GO:0043005_NEURON_PROJECTION
45	45	2	0.80718	GO:0030154_CELL_DIFFERENTIATION	GO:0030154_CELL_DIFFERENTIATION	240	GO:0007399_NERVOUS_SYSTEM_DEVELOPMENT;GO:0030154_CELL_DIFFERENTIATION
46	46	1	1	GO:0007626_LOCOMOTORY_BEHAVIOR	GO:0007626_LOCOMOTORY_BEHAVIOR	21	GO:0007626_LOCOMOTORY_BEHAVIOR
47	47	2	0.749635	GO:0016477_CELL_MIGRATION	GO:0008045_MOTOR_NEURON_AXON_GUIDANCE	46	GO:0008045_MOTOR_NEURON_AXON_GUIDANCE;GO:0016477_CELL_MIGRATION
48	48	1	1	GO:0008340_DETERMINATION_OF_ADULT_LIFESPAN	GO:0008340_DETERMINATION_OF_ADULT_LIFESPAN	248	GO:0008340_DETERMINATION_OF_ADULT_LIFESPAN
49	49	1	1	GO:0009408_RESPONSE_TO_HEAT	GO:0009408_RESPONSE_TO_HEAT	48	GO:0009408_RESPONSE_TO_HEAT
50	50	3	0.682	GO:0010468_REGULATION_OF_GENE_EXPRESSION	GO:0010468_REGULATION_OF_GENE_EXPRESSION	68	GO:0010468_REGULATION_OF_GENE_EXPRESSION;GO:0031581_HEMIDESMOSOME_ASSEMBLY;GO:0004842_UBIQUITIN-PROTEIN_TRANSFERASE_ACTIVITY
51	51	7	0.824141	GO:0051603_PROTEOLYSIS_INVOLVED_IN_CELLULAR_PROTEIN_CATABOLIC_PROCESS	GO:0000502_PROTEASOME_COMPLEX	57	GO:0010498_PROTEASOMAL_PROTEIN_CATABOLIC_PROCESS;GO:0010499_PROTEASOMAL_UBIQUITIN-INDEPENDENT_PROTEIN_CATABOLIC_PROCESS;GO:0051603_PROTEOLYSIS_INVOLVED_IN_CELLULAR_PROTEIN_CATABOLIC_PROCESS;GO:0000502_PROTEASOME_COMPLEX;GO:0005839_PROTEASOME_CORE_COMPLEX;GO:0008540_PROTEASOME_REGULATORY_PARTICLE,_BASE_SUBCOMPLEX;GO:0004298_THREONINE-TYPE_ENDOPEPTIDASE_ACTIVITY
52	52	2	0.714122	GO:0005615_EXTRACELLULAR_SPACE	GO:0005615_EXTRACELLULAR_SPACE	305	GO:0010951_NEGATIVE_REGULATION_OF_ENDOPEPTIDASE_ACTIVITY;GO:0005615_EXTRACELLULAR_SPACE
53	53	2	0.753662	GO:0016192_VESICLE-MEDIATED_TRANSPORT	GO:0016192_VESICLE-MEDIATED_TRANSPORT	101	GO:0016192_VESICLE-MEDIATED_TRANSPORT;GO:0031410_CYTOPLASMIC_VESICLE
54	54	1	1	GO:0016311_DEPHOSPHORYLATION	GO:0016311_DEPHOSPHORYLATION	60	GO:0016311_DEPHOSPHORYLATION
55	55	1	1	GO:0018991_OVIPOSITION	GO:0018991_OVIPOSITION	85	GO:0018991_OVIPOSITION
56	56	1	1	GO:0018996_MOLTING_CYCLE,_COLLAGEN_AND_CUTICULIN-BASED_CUTICLE	GO:0018996_MOLTING_CYCLE,_COLLAGEN_AND_CUTICULIN-BASED_CUTICLE	67	GO:0018996_MOLTING_CYCLE,_COLLAGEN_AND_CUTICULIN-BASED_CUTICLE
57	57	15	0.78096	GO:0005929_CILIUM	GO:0005929_CILIUM	89	GO:0030030_CELL_PROJECTION_ORGANIZATION;GO:0035721_INTRACILIARY_RETROGRADE_TRANSPORT;GO:0042073_INTRACILIARY_TRANSPORT;GO:0060271_CILIUM_ASSEMBLY;GO:1905515_NON-MOTILE_CILIUM_ASSEMBLY;GO:0005929_CILIUM;GO:0005930_AXONEME;GO:0030992_INTRACILIARY_TRANSPORT_PARTICLE_B;GO:0031514_MOTILE_CILIUM;GO:0034464_BBSOME;GO:0035869_CILIARY_TRANSITION_ZONE;GO:0036064_CILIARY_BASAL_BODY;GO:0060170_CILIARY_MEMBRA…
58	58	1	1	GO:0030150_PROTEIN_IMPORT_INTO_MITOCHONDRIAL_MATRIX	GO:0030150_PROTEIN_IMPORT_INTO_MITOCHONDRIAL_MATRIX	17	GO:0030150_PROTEIN_IMPORT_INTO_MITOCHONDRIAL_MATRIX
59	59	2	0.789618	GO:0030198_EXTRACELLULAR_MATRIX_ORGANIZATION	GO:0030198_EXTRACELLULAR_MATRIX_ORGANIZATION	51	GO:0030198_EXTRACELLULAR_MATRIX_ORGANIZATION;GO:0005201_EXTRACELLULAR_MATRIX_STRUCTURAL_CONSTITUENT
60	60	6	0.705983	GO:0036498_IRE1-MEDIATED_UNFOLDED_PROTEIN_RESPONSE	GO:0030968_ENDOPLASMIC_RETICULUM_UNFOLDED_PROTEIN_RESPONSE	118	GO:0030433_UBIQUITIN-DEPENDENT_ERAD_PATHWAY;GO:0030968_ENDOPLASMIC_RETICULUM_UNFOLDED_PROTEIN_RESPONSE;GO:0036498_IRE1-MEDIATED_UNFOLDED_PROTEIN_RESPONSE;GO:0045454_CELL_REDOX_HOMEOSTASIS;GO:0005788_ENDOPLASMIC_RETICULUM_LUMEN;GO:0016853_ISOMERASE_ACTIVITY
61	61	2	0.777137	GO:0040017_POSITIVE_REGULATION_OF_LOCOMOTION	GO:0040017_POSITIVE_REGULATION_OF_LOCOMOTION	53	GO:0040017_POSITIVE_REGULATION_OF_LOCOMOTION;GO:0043051_REGULATION_OF_PHARYNGEAL_PUMPING
62	62	2	0.709939	GO:0003712_TRANSCRIPTION_COREGULATOR_ACTIVITY	GO:0003712_TRANSCRIPTION_COREGULATOR_ACTIVITY	40	GO:0040027_NEGATIVE_REGULATION_OF_VULVAL_DEVELOPMENT;GO:0003712_TRANSCRIPTION_COREGULATOR_ACTIVITY
63	63	1	1	GO:0040028_REGULATION_OF_VULVAL_DEVELOPMENT	GO:0040028_REGULATION_OF_VULVAL_DEVELOPMENT	32	GO:0040028_REGULATION_OF_VULVAL_DEVELOPMENT
64	64	1	1	GO:0040034_REGULATION_OF_DEVELOPMENT,_HETEROCHRONIC	GO:0040028_REGULATION_OF_VULVAL_DEVELOPMENT	26	GO:0040034_REGULATION_OF_DEVELOPMENT,_HETEROCHRONIC
65	65	2	0.828206	GO:0005730_NUCLEOLUS	GO:0005730_NUCLEOLUS	143	GO:0042254_RIBOSOME_BIOGENESIS;GO:0005730_NUCLEOLUS
66	66	1	1	GO:0042493_RESPONSE_TO_DRUG	GO:0042493_RESPONSE_TO_DRUG	18	GO:0042493_RESPONSE_TO_DRUG
67	67	1	1	GO:0043053_DAUER_ENTRY	GO:0043053_DAUER_ENTRY	17	GO:0043053_DAUER_ENTRY
68	68	2	0.933306	GO:0005096_GTPASE_ACTIVATOR_ACTIVITY	GO:0005096_GTPASE_ACTIVATOR_ACTIVITY	77	GO:0043547_POSITIVE_REGULATION_OF_GTPASE_ACTIVITY;GO:0005096_GTPASE_ACTIVATOR_ACTIVITY
69	69	1	1	GO:0043652_ENGULFMENT_OF_APOPTOTIC_CELL	GO:0043652_ENGULFMENT_OF_APOPTOTIC_CELL	17	GO:0043652_ENGULFMENT_OF_APOPTOTIC_CELL
70	70	1	1	GO:0045138_NEMATODE_MALE_TAIL_TIP_MORPHOGENESIS	GO:0045138_NEMATODE_MALE_TAIL_TIP_MORPHOGENESIS	79	GO:0045138_NEMATODE_MALE_TAIL_TIP_MORPHOGENESIS
71	71	1	1	GO:0045332_PHOSPHOLIPID_TRANSLOCATION	GO:0045332_PHOSPHOLIPID_TRANSLOCATION	10	GO:0045332_PHOSPHOLIPID_TRANSLOCATION
72	72	1	1	GO:0050790_REGULATION_OF_CATALYTIC_ACTIVITY	GO:0050790_REGULATION_OF_CATALYTIC_ACTIVITY	21	GO:0050790_REGULATION_OF_CATALYTIC_ACTIVITY
73	73	3	0.840759	GO:0055114_OXIDATION-REDUCTION_PROCESS	GO:0055114_OXIDATION-REDUCTION_PROCESS	537	GO:0055114_OXIDATION-REDUCTION_PROCESS;GO:0003824_CATALYTIC_ACTIVITY;GO:0016491_OXIDOREDUCTASE_ACTIVITY
74	74	3	0.750626	GO:0005581_COLLAGEN_TRIMER	GO:0005581_COLLAGEN_TRIMER	172	GO:0005581_COLLAGEN_TRIMER;GO:0016747_TRANSFERASE_ACTIVITY,_TRANSFERRING_ACYL_GROUPS_OTHER_THAN_AMINO-ACYL_GROUPS;GO:0042302_STRUCTURAL_CONSTITUENT_OF_CUTICLE
75	75	2	0.854557	GO:0031012_EXTRACELLULAR_MATRIX	GO:0005604_BASEMENT_MEMBRANE	57	GO:0005604_BASEMENT_MEMBRANE;GO:0031012_EXTRACELLULAR_MATRIX
76	76	1	1	GO:0005764_LYSOSOME	GO:0005764_LYSOSOME	96	GO:0005764_LYSOSOME
77	77	1	1	GO:0005832_CHAPERONIN-CONTAINING_T-COMPLEX	GO:0005832_CHAPERONIN-CONTAINING_T-COMPLEX	9	GO:0005832_CHAPERONIN-CONTAINING_T-COMPLEX
78	78	3	0.74746	GO:0005886_PLASMA_MEMBRANE	GO:0030054_CELL_JUNCTION	798	GO:0005886_PLASMA_MEMBRANE;GO:0030054_CELL_JUNCTION;GO:0045202_SYNAPSE
79	79	2	0.895328	GO:0005245_VOLTAGE-GATED_CALCIUM_CHANNEL_ACTIVITY	GO:0005245_VOLTAGE-GATED_CALCIUM_CHANNEL_ACTIVITY	10	GO:0005891_VOLTAGE-GATED_CALCIUM_CHANNEL_COMPLEX;GO:0005245_VOLTAGE-GATED_CALCIUM_CHANNEL_ACTIVITY
80	80	1	1	GO:0009986_CELL_SURFACE	GO:0009986_CELL_SURFACE	30	GO:0009986_CELL_SURFACE
81	81	3	0.783605	GO:0003779_ACTIN_BINDING	GO:0015629_ACTIN_CYTOSKELETON	83	GO:0015629_ACTIN_CYTOSKELETON;GO:0003779_ACTIN_BINDING;GO:0051015_ACTIN_FILAMENT_BINDING
82	82	1	1	GO:0016324_APICAL_PLASMA_MEMBRANE	GO:0016324_APICAL_PLASMA_MEMBRANE	69	GO:0016324_APICAL_PLASMA_MEMBRANE
83	83	2	0.795263	GO:0003774_MOTOR_ACTIVITY	GO:0016459_MYOSIN_COMPLEX	40	GO:0016459_MYOSIN_COMPLEX;GO:0003774_MOTOR_ACTIVITY
84	84	1	1	GO:0030016_MYOFIBRIL	GO:0030016_MYOFIBRIL	13	GO:0030016_MYOFIBRIL
85	85	2	0.768365	GO:0030424_AXON	GO:0030424_AXON	186	GO:0030424_AXON;GO:0043025_NEURONAL_CELL_BODY
86	86	1	1	GO:0030688_PRERIBOSOME,_SMALL_SUBUNIT_PRECURSOR	GO:0030688_PRERIBOSOME,_SMALL_SUBUNIT_PRECURSOR	8	GO:0030688_PRERIBOSOME,_SMALL_SUBUNIT_PRECURSOR
87	87	3	0.744999	GO:0046961_PROTON-TRANSPORTING_ATPASE_ACTIVITY,_ROTATIONAL_MECHANISM	GO:0046961_PROTON-TRANSPORTING_ATPASE_ACTIVITY,_ROTATIONAL_MECHANISM	17	GO:0033177_PROTON-TRANSPORTING_TWO-SECTOR_ATPASE_COMPLEX,_PROTON-TRANSPORTING_DOMAIN;GO:0033179_PROTON-TRANSPORTING_V-TYPE_ATPASE,_V0_DOMAIN;GO:0046961_PROTON-TRANSPORTING_ATPASE_ACTIVITY,_ROTATIONAL_MECHANISM
88	88	1	1	GO:0034663_ENDOPLASMIC_RETICULUM_CHAPERONE_COMPLEX	GO:0034663_ENDOPLASMIC_RETICULUM_CHAPERONE_COMPLEX	5	GO:0034663_ENDOPLASMIC_RETICULUM_CHAPERONE_COMPLEX
89	89	2	0.818583	GO:0042995_CELL_PROJECTION	GO:0042995_CELL_PROJECTION	171	GO:0042995_CELL_PROJECTION;GO:0043204_PERIKARYON
90	90	1	1	GO:0055120_STRIATED_MUSCLE_DENSE_BODY	GO:0055120_STRIATED_MUSCLE_DENSE_BODY	96	GO:0055120_STRIATED_MUSCLE_DENSE_BODY
91	91	1	1	GO:0003674_MOLECULAR_FUNCTION	GO:0003674_MOLECULAR_FUNCTION	201	GO:0003674_MOLECULAR_FUNCTION
92	92	1	1	GO:0003724_RNA_HELICASE_ACTIVITY	GO:0003724_RNA_HELICASE_ACTIVITY	43	GO:0003724_RNA_HELICASE_ACTIVITY
93	93	1	1	GO:0003756_PROTEIN_DISULFIDE_ISOMERASE_ACTIVITY	GO:0003756_PROTEIN_DISULFIDE_ISOMERASE_ACTIVITY	10	GO:0003756_PROTEIN_DISULFIDE_ISOMERASE_ACTIVITY
94	94	1	1	GO:0008017_MICROTUBULE_BINDING	GO:0008017_MICROTUBULE_BINDING	63	GO:0008017_MICROTUBULE_BINDING
95	95	1	1	GO:0008237_METALLOPEPTIDASE_ACTIVITY	GO:0008237_METALLOPEPTIDASE_ACTIVITY	121	GO:0008237_METALLOPEPTIDASE_ACTIVITY
96	96	1	1	GO:0008289_LIPID_BINDING	GO:0008289_LIPID_BINDING	69	GO:0008289_LIPID_BINDING
97	97	1	1	GO:0016757_TRANSFERASE_ACTIVITY,_TRANSFERRING_GLYCOSYL_GROUPS	GO:0016757_TRANSFERASE_ACTIVITY,_TRANSFERRING_GLYCOSYL_GROUPS	140	GO:0016757_TRANSFERASE_ACTIVITY,_TRANSFERRING_GLYCOSYL_GROUPS
98	98	1	1	GO:0016829_LYASE_ACTIVITY	GO:0016829_LYASE_ACTIVITY	92	GO:0016829_LYASE_ACTIVITY
99	99	1	1	GO:0016874_LIGASE_ACTIVITY	GO:0016874_LIGASE_ACTIVITY	103	GO:0016874_LIGASE_ACTIVITY
100	100	1	1	GO:0043022_RIBOSOME_BINDING	GO:0043022_RIBOSOME_BINDING	20	GO:0043022_RIBOSOME_BINDING
