## Supplementary material for "The complete cell atlas of an aging multicellular organism": Table S12

### Sheet: Table S12_mmd
Cluster	d1_d3	d3_d5	d5_d8	d8_d11	d11_d15
0_0	0.160441	0.131085	0.0648148	0.0502049
1_0	0.0623134	0.0186126	0.0064804	0.011723
1_1		0.093035	0.00475919	0.0104823
1_2		0.03532	0.0593365
2_0	0.138375	0.0633612	0.0458966	0.0517689
3_0		0.0104839	0.0074414
3_1	0.0925186	0.0666246	0.0401724
3_2	0.204153	0.0691687	0.0550806	0.0426313
3_3
3_4				0.00594282
3_5
4_0	0.201839	0.13179	0.0319261	0.0839731	0.0662042
4_1	0.160835	0.08233	0.0761	0.0581489
4_2		0.0628943	0.121378
5_0	0.13335	0.14757	0.0612768	0.0460637	0.299865
5_1	0.180642	0.0960398	0.100317	0.0537536
6_0	0.105147	0.0678352	0.0454385
6_1	0.126506	0.074854	0.0700777
6_2	0.0893467	0.0465282	0.0539997	0.0656598
6_3	0.0911559	0.0789913	0.0611417	0.110347
7_0	0.0955941	0.034109	0.0271654	0.0187262
7_1	0.113317	0.0339229	0.0264136	0.0399536
7_2	0.132356	0.0630329	0.0846524	0.0345008
7_3
7_4	0.149656	-0.0154462	-0.021125
8_0	0.178645	0.0944941	0.078836	0.0607198
9_0	0.173345	0.0330415	0.0534253	0.0840881	0.120133
9_1	0.218905	0.0710844	0.0639814	0.114077
9_2	0.164085	0.0498387	0.0842274	0.0467051
10_0	0.0999533	0.0618334	0.0549028	0.0962097
11_0	0.056596	-0.000513792	0.0251721	0.0230057
11_1		0.0155559	0.0213982	0.00978172
11_2		0.0141959	0.0447481
11_3	0.10165	0.0713999	0.158368
12_0	0.0746016	0.0638227	0.0368528	0.0605752	0.0982411
13_0		-0.00732213	0.011972	0.021287
13_1
14_0	0.0808705	0.0481822	0.0646209	0.120748
14_1	0.0834088
14_2			0.0328279
15_0	0.120507	0.0462098	0.081575	0.0649518
16_0	0.282856	0.0941039	0.0622496	0.0570832
17_0	0.0995871	0.0943604	0.0327396	0.128092
18_0	0.158247	0.0162224	0.0347486	0.0316595
19_0	0.0987371	0.0638393	0.0527704
20_0	0.0925909	0.0809365	0.0408663	0.137103
20_1	0.0907422	0.0464962	0.00841951
20_2	0.157635	0.0620399	0.0609523	0.0762951
21_0	0.20584	0.0538729	0.0371879	0.051491
21_1	0.156082	0.0774931	0.133269	0.1126
22_0	0.167997	0.155414	0.141125	0.143505
23_0	0.118105	0.0453625	0.101586	0.128465
24_0	0.159851	0.0472827	0.0546236	0.0261769	0.049782
24_1	0.140539	0.054761	0.00997549	0.0311086
25_0	0.0962135	0.0928168	0.0503218	0.12536
25_1	0.119351	0.0480826	0.106665
26_0	0.0703183	0.0346115	0.0232154	0.0444738	0.155452
26_1	0.137056	0.00314522
26_2	0.380091
27_0	0.115448	0.0543128	0.079493	0.0417268
28_0	0.139276	0.0869889	0.0321976	0.102232
29_0	0.159404	0.0619647	0.13136	0.213359
30_0				0.069574	0.123549
30_1			0.0458651	0.0437348
30_2	0.0421391	0.0079937	0.016744
30_3				0.0365103
30_4
30_5
31_0	0.116364	0.025082	0.0170227	0.0461521
32_0	0.16544	0.164156	0.0735193
33_0	0.162719	0.107938	0.0938053	0.0813758
33_1		0.0267701	0.0238955	0.0703322
34_0	0.165316	0.102011	0.0312725	0.102623
34_1		0.0339984	0.0808332	0.0996982
35_0	0.254514
35_1	0.175816	0.0923902	0.082718
35_2	0.504981
35_3	0.348005
35_4	0.203103
36_0	0.175944			0.0458044
36_2	0.172444	0.011091	0.121914
36_3	0.130007	0.0547433	0.0679745
37_0	0.123022	0.0944532	0.0487275	0.104922
38_0			0.0447949	0.063864
38_1			0.0915514	0.174803
38_2				0.0784131
38_3			0.0290211	-0.000635684
39_0	0.151549
39_1	0.136843			0.104945
39_2			0.0709068
39_3	0.0802342
40_0	0.11556	0.0419114	0.0165595	0.0538952
41_0				0.122073	0.082178
41_1	0.0829354	0.00298613
41_2				0.0687615
42_0		0.108797	0.0829602	0.081148
43_0	0.122536	0.0201143	0.0225675	0.00835717
44_0	0.123545	0.0613238	0.0392508
44_1	0.150572
45_0	0.203828	0.151486	0.0821084	0.0651265
46_0	0.130147	0.0960488	0.1125	0.158982
47_0	0.0983399	0.0964315	0.0317494	0.0478837
47_1	0.257603	0.160868	0.128371
48_0	0.12019	0.135579	0.0372997	0.110679
49_0	0.156619	0.0648902	0.0326598	0.101244
50_0	0.144135	0.0353327	0.0377778	0.0870896
51_0	0.135144	0.0530156	0.0650932
51_1	0.116844	0.237174	0.0563008
52_0	0.146287	0.123561	0.0447373	0.066044
53_0	0.0983424	0.11098	0.0731665	0.0514188
54_0	0.129737	0.10728	0.111745
55_0	0.148575	0.129424	0.0678481
56_0	0.119938	0.0592782	0.0366336	0.149252
57_0	0.0448748	0.0272288	0.0103778
57_1			0.0131671
58_0	0.114541	0.0664428	0.0119812	0.0695198
58_1	0.0893775			0.047195
59_0	0.260693	0.122785	0.0376871	0.0958109
60_0	0.109865	0.0695984	0.156301	0.115402
61_0	0.121099	0.0791455	0.0749214	0.147148
62_0	0.18046	0.0954193	0.060127	0.112446
63_0	0.306731	0.14946	0.128298	0.33329
64_0		0.0375845	0.0495065	0.0526543
65_0	0.164629	0.0865737	0.0502598
66_0	0.104078	0.193505	0.102902	0.0937872
67_0	0.0957129	0.0617976	0.0831227	0.0548645
68_0	0.109291	0.141954	0.0532011	0.0848656
68_1	0.295176	0.0689291	0.0798513
69_0	0.125545	0.0503301	0.0143917
70_0	0.110677	0.0782237	0.0548025
70_1	0.0836934	0.220139	0.000673115
71_0	0.299774	0.116191	0.121084
72_0	0.15524	0.0960941	0.116069
73_0	0.195267	0.0203081	0.0352023	0.0790136
74_0	0.133669	0.130705	0.0929	0.13556
75_0	0.218251	0.0787441	0.0494897	0.101355
76_0	0.149473	0.189746	0.0342418
77_0	0.300968
78_0	0.164986			0.131089	0.0580445
79_0				0.0967313
79_1			0.306674	0.0974649
79_2
80_0	0.134579	0.156152	0.0575007
81_0	0.154621	0.0979982	0.0918776	0.0682634
82_0	0.0204264	-0.0188648
82_1
83_0	0.156908	0.060763	0.0196439
84_0	0.29948	0.0917085	0.0279251
85_0	0.240809
86_0	0.168351	0.116884	0.0732169	0.144911
87_0	0.117898	0.117317	0.0143981
88_0		0.0404336	0.0209857	0.0874909
89_0	0.160713	0.126609	0.109674	0.219185
90_0	0.123708	0.0953706	0.0537965	0.0762352
91_0	0.157843	0.0996585	0.0481066
92_0	0.143598	0.0522425	0.0356925
93_0	0.178171			0.082068
94_0	0.110131
95_0	0.191513	0.0737209	0.0831358	0.123713
96_0	0.110053	0.0780385	0.0649955	0.273736
97_0	0.108873
98_0	0.113297	0.0915998	0.0978594
99_0	0.185116	0.197378	0.0837225	0.136563
100_0	0.145529	0.0288689	0.0476733	0.0968837
101_0	0.303259	0.178429	0.0409523
102_0			0.0406314	0.0597036
103_0	0.244795	0.115218	0.0935956
104_0	0.111218			0.171899
105_0	0.111931	0.101988	0.0163904	0.140793
106_0	0.225702	0.110065	0.0595964
107_0	0.171275	0.0673329	0.0945633	0.140322
108_0	0.134956	0.0953314	0.0524185
109_0	0.13114	0.0973029	0.132342	0.178501
110_0	0.0312812	0.0441874	-0.00601369	0.0788723
110_1	0.346031	0.0739271	0.0807883
111_0	0.149205
112_0	0.2344	0.125612	-0.00433749
113_0	0.218987
114_0	0.295427	0.13813	0.0634186
115_0	0.120845
116_0	0.124859	0.0925076
117_0	0.0632651	0.0861757	0.0925425
118_0	0.0903836
119_0			0.0672143
120_0	0.115969
121_0	0.0965326
122_0	0.106473	0.0462199	0.0269839
123_0	0.0517264	0.0302366	0.0277888
124_0	0.113811			0.0978771
125_0	0.101691	0.0544465	0.0201017	0.0705879
126_0	0.183508			0.0928335
127_0	0.179956
128_0	0.120879			0.178831
129_0	0.115971			0.169446
130_0	0.0716012
131_0	0.146784			0.136191
132_0			0.0141921
133_0	0.336644
134_0	0.210211	0.0220385	0.0418189
135_0	0.120767	0.12892	0.0222551	0.0369868
136_0			0.0415707
137_0	0.241789	0.0690212	0.0405256
138_0			0.0818069
139_0	0.0939515			0.108747
140_0			0.0476827	0.0556433
141_0		0.00801182	0.0462276
142_0	0.115594
143_0	0.0576661	0.00737399	0.0221011
144_0	0.0104019
145_0		0.0137807
146_0
