## Supplementary material for "The complete cell atlas of an aging multicellular organism": Table S13

### Sheet: global_comparison
	sig_up	sig_down	MMD	cell-cell-variation	gene-variability
0_0	0.485457	0.451629	0.101636	1.04595	10.8404
1_0	0.394404	0.282108	0.0247824	3.03967	1.38897
1_1	0.464791	0.294428	0.0360922	-0.35269	4.5727
1_2	0.323358	0.445479	0.0473282	-2.23066	1.82247
2_0	0.409259	0.425076	0.0748504	3.00173	10.6035
3_0	0.280356	0.0942875	0.00896263	-2.70994	0.1216
3_1	0.424851	0.107846	0.0664385	0.666025	6.23931
3_2	0.399292	0.250261	0.0927584	-0.456465	2.52618
3_3
3_4	0.29043	0.469553
3_5
4_0	0.389708	0.56794	0.103146	-0.689111	-0.767438
4_1	0.500956	0.45514	0.0943534	-0.39676	0.403295
4_2	0.537448	0.344979	0.092136	-1.52974
5_0	0.193224	0.224238	0.137625	1.36728	5.80551
5_1	0.237321	0.295185	0.107688	1.27724	2.66294
6_0	0.166385	0.279655	0.0728068	1.58377	5.96125
6_1	0.223995	0.272977	0.0904792	2.68635	4.16557
6_2	0.273424	0.316775	0.0638836	-1.23735	8.43132
6_3	0.377723	0.323344	0.085409	-2.0958	4.45981
7_0	0.732845	0.133691	0.0438987	0.685048	1.11785
7_1	0.612674	0.140656	0.0534017	-0.0148858	-0.273585
7_2	0.503281	0.244278	0.0786355	-0.162781	-1.41344
7_3
7_4	0.49636	0.612323	0.037695	0.388606
8_0	0.0622645	0.153254	0.103174	1.15575	3.5183
9_0	0.498093	0.461716	0.0928065	1.10994	3.36889
9_1	0.442326	0.481104	0.117012	2.15808	3.09753
9_2	0.396239	0.468877	0.086214	2.88714	1.32433
10_0	0.400137	0.331552	0.0782248	0.0411335	5.93048
11_0	0.420353	0.610814	0.026065	-0.128716	-1.23236
11_1	0.250223	0.318022	0.0155786	-3.74167	0.53554
11_2	0.117144	0.249685	0.029472	-2.43751	-0.745244
11_3	0.42344	0.624034	0.110472	3.0384	3.22906
12_0	0.467043	0.668566	0.0668187	-1.5405	2.65624
13_0	0.228691	0.182188	0.00864559	2.31852	1.98545
13_1
14_0	0.140473	0.174637	0.0786054	-0.438568	7.8519
14_1	0.412808	0.250001
14_2	0.302124	0.144814
15_0	0.157898	0.515871	0.078311	-1.46027	4.01891
16_0	0.0897957	0.233459	0.124073	2.21898	1.89436
17_0	0.440794	0.325703	0.0886948	-1.48074	-2.32758
18_0	0.159797	0.351487	0.0602194	4.02079	-7.14706
19_0	0.591256	0.23193	0.0717823	1.58043	4.39205
20_0	0.556061	0.329473	0.0878742	2.30055	9.25369
20_1	0.812837	0.239948	0.0485526	4.40329	7.10566
20_2	0.437918	0.302565	0.0892306	1.82485	6.61905
21_0	0.0231175	0.400575	0.0870979	0.647061	-1.14972
21_1	-0.00456683	0.582554	0.119861	-2.66762
22_0	0.732164	0.755887	0.15201	1.88772	4.26762
23_0	0.349937	0.332726	0.0983799	0.0796797	3.81162
24_0	0.410126	0.535809	0.0675433	-0.632735	1.3097
24_1	0.523517	0.341879	0.0590959	-1.27536	-1.45103
25_0	0.175372	0.170398	0.0911779	1.5777	15.1508
25_1	0.417096	0.301307	0.0913663	-0.722065	1.68078
26_0	0.219193	0.583922	0.0656143	0.528785	2.02549
26_1	0.663175	0.804503	0.0701007	2.43409	8.14733
26_2	0.808032	0.50634
27_0	0.0930095	0.376044	0.0727451	-0.924166	0.710957
28_0	0.506635	0.598696	0.0901736	2.05484	1.50034
29_0	0.660199	0.642324	0.141522	1.46693	6.06705
30_0	0.435456	0.520284	0.0965617	-3.01596	-3.93251
30_1	0.382548	0.340763	0.0448	-0.345876	-1.4919
30_2	0.304292	0.265103	0.0222923	-1.44939	-4.83732
30_3
30_4	0.311348	1.0335
30_5
31_0	0.300173	0.49345	0.0511553	2.96093	0.030381
32_0	0.301941	0.359067	0.134372	2.09032	6.66472
33_0	0.38707	0.743027	0.11146	-1.07209	5.59063
33_1	0.157186	0.360049	0.0403326	-0.866235	1.79114
34_0	0.123756	0.206421	0.100306	1.98166	-3.44215
34_1	0.0263464	0.22306	0.07151	0.956119	-1.0179
35_0	0.14185	0.0899211
35_1	0.443752	0.206194	0.116975	1.20648
35_2	0.287231	0.159372
35_3	0.346805	0.0821486
35_4
36_0	0.718574	0.31546	0.110874	2.46665	1.93833
36_2	0.341975	0.0573512	0.101816	3.00831	0.0316269
36_3	0.607397	0.135141	0.0842416	0.969898	5.33754
37_0	0.387272	0.508272	0.0927812	1.19045	0.0502953
38_0	0.512843	0.38969	0.0543295	0.784842	-1.62918
38_1	0.280187	0.70864	0.133177	3.56701	6.28821
38_2	0.594901	0.248946
38_3	0.200159	0.300853	0.0141927	-3.27469	-8.42014
39_0	0.342904	0.231331
39_1	0.399727	0.182078	0.120894	-1.95095
39_2	0.568312	0.269308
39_3	0.670791	0.222425
40_0	0.150516	0.0653313	0.0569816	0.49598	-0.932679
41_0	0.43681	0.318314	0.102125	-0.301311	-12.3688
41_1	-0.0270633	0.757479	0.0429608	16.9181
41_2	0.375911	0.8184
42_0	0.118156	0.0875212	0.0909683	-2.87673	2.862
43_0	0.283756	0.248079	0.0433938	2.64818	-2.06504
44_0	0.145423	0.142645	0.0747065	2.87789	1.20345
44_1	0.194979	0.294797
45_0	0.167057	0.500573	0.125637	0.747781	8.26918
46_0	1.0141	0.629418	0.124419	0.993626	-0.19503
47_0	0.492445	0.383435	0.0686011	-2.96616	3.04129
47_1	0.200196	0.122019	0.18228	4.85361	3.08211
48_0	0.371975	0.367902	0.100937	1.99047	-0.0317467
49_0	0.237886	0.180024	0.0888532	0.27668	2.16852
50_0	0.433104	0.35542	0.0760839	0.074195	-0.524433
51_0	0.417237	0.224157	0.0844174	0.697744	5.44948
51_1	0.920814	0.369154	0.136773	1.25069	5.06647
52_0	0.297542	0.328331	0.0951573	-0.0778157	2.09609
53_0	0.301692	0.29099	0.0834769	1.12808	2.33622
54_0	0.398292	0.317617	0.116254	2.34502	3.65621
55_0	0.277648	0.0906077	0.115282	0.0845932	1.5793
56_0	0.51884	0.354277	0.0912754	0.329583	4.23756
57_0	0.0566216	0.0783842	0.0274938	1.92542	4.38283
57_1	-0.0219105	0.23758
58_0	0.221233	0.382931	0.0656211	1.48767	1.52611
58_1	0.294213	0.268072	0.0682862	3.71243	1.35744
59_0	0.537817	0.388932	0.129244	1.03111	4.03503
60_0	0.456576	0.290331	0.112792	-0.0404775	3.97003
61_0	0.328557	0.553183	0.105578	2.29052	3.2556
62_0	0.362561	0.454035	0.112113	0.224326	0.15913
63_0	0.205599	0.307261	0.229445	2.0936	9.05282
64_0	0.0800672	0.121943	0.0465818	3.4879	2.05447
65_0	0.158991	0.149201	0.100487	1.34773	2.46875
66_0	0.474994	0.3554	0.123568	1.54282	-3.1169
67_0	0.466217	0.378088	0.0738744	1.07274	1.94969
68_0	0.583816	0.597192	0.0973279	2.29736	-8.84421
68_1	0.74607	0.553429	0.147986	3.62459	-1.5377
69_0	0.374257	0.234283	0.0634222	1.666	-3.33075
70_0	0.427389	0.328464	0.0812343	0.257919	1.63795
70_1	0.37607	0.300436	0.101502	3.38212
71_0	0.148019	0.179483	0.179016	-2.57246	2.71981
72_0	0.796729	0.280108	0.122468	3.91646	7.44485
73_0	0.287423	0.368964	0.0824478	0.104861	3.14396
74_0	0.421224	0.526541	0.123208	4.89959	15.4537
75_0	0.380609	0.446316	0.11196	2.03396	2.65465
76_0	0.235584	0.190201	0.124487	2.40585	3.71127
77_0	0.158723	0.205172
78_0	0.279777	0.808806	0.11804	3.54721	13.6941
79_0	0.318006	0.563583
79_1	0.271697	0.448389	0.20207	-6.29475
79_2	0.366648	1.29943
80_0	0.521044	0.269528	0.116077	1.57076	-3.37881
81_0	0.31319	0.235622	0.10319	-0.555916	0.268064
82_0			0.000780791	2.6928
82_1
83_0	0.191288	0.207563	0.0791048	1.53971	2.25714
84_0	0.370841	0.203837	0.139704	1.6384
85_0	0.122166	0.20455
86_0	0.29375	0.679977	0.125841	3.65751	9.08766
87_0	0.383798	0.315745	0.0832045	2.60469	6.27991
88_0	0.11562	0.481856	0.0496367	-0.0152468
89_0	0.650965	0.546731	0.154045	1.12922	3.25445
90_0	0.387522	0.151548	0.0872777	1.83061	7.68975
91_0	0.295118	0.390594	0.10187	2.97518	0.365728
92_0	0.324225	0.220157	0.0771776	4.25322
93_0	0.352834	0.129829	0.130119	0.619474
94_0	0.267598	0.222749
95_0	0.266929	0.467719	0.118021	1.66785	1.43225
96_0	0.46021	0.562426	0.131706	4.01566	3.85472
97_0	0.343014	0.308733
98_0	0.245551	0.291462	0.100919	1.32488	0.71218
99_0	0.295196	0.19204	0.150695	-3.91158	0.299852
100_0	0.632521	0.312593	0.0797388	1.62458	4.3023
101_0	0.24474	0.189216	0.174214	-0.874826
102_0	0.381155	0.446816	0.0501675	-2.76729	5.57736
103_0	0.395818	0.69106	0.151203	1.83633	-5.45833
104_0	0.349719	0.25294	0.141559	-4.73172
105_0	0.741751	0.767043	0.0927756	0.103617	1.76484
106_0	0.374701	0.391078	0.131788	3.07994	3.46916
107_0	0.55283	0.435998	0.118373	0.252565	7.48598
108_0	0.370136	0.251437	0.0942353	1.6449	-0.313561
109_0	0.236115	0.404253	0.134821	4.38947	3.33753
110_0	0.328196	0.298837	0.0370818	-0.473525	-3.12429
110_1	0.282833	0.414168	0.166915	6.17962	-3.06488
111_0	0.275502	0.263991
112_0	0.20468	0.309029	0.118558	4.23196
113_0	0.29	0.259658
114_0	0.275757	0.625517	0.165659	3.03031	-2.33326
115_0	0.123499	0.157694
116_0	0.674833	0.494324	0.108683	4.65371
117_0	0.333662	0.302899	0.0806611	1.92125	6.49091
118_0	0.318399	0.157794
119_0	0.154232	0.314723
120_0	0.351235	0.218232
121_0	0.376439	0.437086
122_0	0.386379	0.255995	0.0598923	0.387743	5.28263
123_0	0.71998	0.220198	0.0365839	0.546628
124_0	0.390396	0.633979	0.105844	0.373001	-3.85272
125_0	0.568217	0.299615	0.0617068	2.02304	2.48829
126_0	0.417629	0.551219	0.138171	-6.91524	-4.27624
127_0	0.310682	0.111848
128_0	0.458742	0.345667	0.149855	-3.98998	2.17514
129_0	0.737903	0.695107	0.142708	1.30289	6.40512
130_0	0.418492	0.292702
131_0	0.499878	0.559223	0.141487	-2.93002	-7.36934
132_0	0.411598	0.460364
133_0	0.580227	0.555144
134_0	0.634342	0.66706	0.091356	4.71116	0.675651
135_0	0.399055	0.575664	0.0772324	1.55487	1.63841
136_0	0.196124	0.347209
137_0	0.443291	0.418614	0.117112	3.54152
138_0	0.208454	0.176115
139_0	0.919225	0.636312	0.101349	1.20531	-0.832602
140_0	0.355475	0.257477	0.051663	5.62194	3.81713
141_0	0.188386	0.0471125	0.0271197	-0.122485	1.22218
142_0	0.390367	0.272943
143_0	0.581792	0.508367	0.0290471	-1.20859	5.12875
144_0	0.440923	0.287459
145_0
146_0
