## Supplementary material for "The complete cell atlas of an aging multicellular organism": Table S14

### Sheet: legends
mir_family	miRNA family id (see https://www.targetscan.org/worm_52/)
cluster_id	cluster id where the miRNA is enriched in
cluster_annot	annotation of the cluster
target_in_deg	how many are miRNA targets in the DEGs
non_target_in_deg	how many are not miRNA targets in the DEGs
total_target	total number of genes that are miRNA targets
total_non_target	total number of genes that are not miRNA targets
pval	p-value of the hypergeometric test
padj	BH adjusted p-value of the hypergeometric test
neglog10padj	-log10(padj)

### Sheet: enriched_in_up_genes
	mir_family	cluster_id	cluster_annot	target_in_deg	non_target_in_deg	total_target	total_non_target	pval	padj	neglog10padj
78_0	lin-4/miR-237	78_0	gland: pharyngeal gland cell	3	80	5	1270	7.96694e-05	0.00478016	2.32056
79_2	miR-235	79_2	glia: AM sheath	8	155	27	1914	0.00020833	0.00249996	2.60207
61_0	miR-238/239ab	61_0	neuron: AVA/B inter neurons	4	17	37	1387	0.000135128	0.00810766	2.0911
30_4	miR-248	30_4	valve: pharyngeal-intestinal valve	9	113	41	1834	0.000187849	0.00563546	2.24907
79_21	miR-248	79_2	glia: AM sheath	16	147	48	1893	9.75123e-08	5.85074e-06	5.23279
79_22	miR-35/36/37/38/39/40/41-3p/42	79_2	glia: AM sheath	7	156	16	1925	1.50299e-05	0.000225448	3.64695
79_23	miR-359	79_2	glia: AM sheath	6	157	20	1921	0.00078598	0.00589485	2.22953
79_24	miR-46/47	79_2	glia: AM sheath	6	157	18	1923	0.000372977	0.00319695	2.49526
29_0	miR-75/79	29_0	neuron: NA interneurons	14	79	77	1216	0.000203627	0.00610881	2.21404
79_25	miR-76	79_2	glia: AM sheath	5	158	13	1928	0.000334253	0.00319695	2.49526
30_41	miR-786	30_4	valve: pharyngeal-intestinal valve	4	118	8	1867	5.14718e-05	0.00308831	2.51028
79_26	miR-790/791-3p	79_2	glia: AM sheath	8	155	33	1908	0.00110123	0.00734152	2.13421
79_27	miR-86/785	79_2	glia: AM sheath	21	142	97	1844	7.46489e-06	0.000149298	3.82595
124_0	miR-86/785	124_0	neuron: I4 inter neurons	9	19	101	1307	1.02807e-05	0.000616844	3.20982
29_01	miR-87/233	29_0	neuron: NA interneurons	9	84	37	1256	0.000157129	0.00610881	2.21404
79_28	miR-87/233	79_2	glia: AM sheath	15	148	51	1890	1.59003e-06	4.77008e-05	4.32147

### Sheet: enriched_in_down_genes
	mir_family	cluster_id	cluster_annot	target_in_deg	non_target_in_deg	total_target	total_non_target	pval	padj	neglog10padj
1_1	lsy-6	1_1	muscle: BW muscles	5	45	42	2567	0.00011316	0.00678963	2.16815
39_2	miR-230	39_2	neuron: AQR/PQR sensory neurons	2	9	20	2062	0.000119221	0.00715327	2.1455
39_3	miR-230	39_3	neuron: RIP neurons	2	6	18	1550	6.87315e-05	0.00412389	2.38469
50_0	miR-230	50_0	neuron: PVP anal neurons	2	9	16	1471	0.000160272	0.00961631	2.01699
134_0	miR-230	134_0	neuron: NA sensory neurons	4	32	23	1460	0.000155526	0.00933155	2.03005
137_0	miR-230	137_0	neuron: PVR inter neurons	4	36	14	1337	2.90531e-05	0.00174319	2.75866
142_0	miR-230	142_0	neuron: RIR inter neurons	3	13	14	1096	2.65368e-05	0.00159221	2.798
144_0	miR-230	144_0	neuron: RIS inter neurons	3	13	17	1135	5.3186e-05	0.00319116	2.49605
0_0	miR-34/1824	0_0	seam: seam cell	8	143	20	1294	0.000152718	0.00916306	2.03796
3_1	miR-34/1824	3_1	intestine: intestine	6	61	7	275	3.33137e-05	0.00199882	2.69923
7_2	miR-34/1824	7_2	muscle: anal and uterine muscles	5	27	30	1548	1.79646e-05	0.00107787	2.96743
30_2	miR-34/1824	30_2	hypodermis: hypodermis?	3	13	21	1271	8.29725e-05	0.00497835	2.30291
37_0	miR-34/1824	37_0	glia: CEP sheath	6	92	15	1073	0.000137588	0.0082553	2.08327
38_1	miR-34/1824	38_1	muscle: anal muscle	8	84	29	1711	9.12108e-06	0.000547265	3.2618
38_3	miR-34/1824	38_3	muscle: NA muscle	8	35	13	558	1.93049e-08	1.1583e-06	5.93618
