## Supplementary material for "The complete cell atlas of an aging multicellular organism": Table S15

### Sheet: C.elegans strains
Strain code	Genotype	Reference / source	Note
N2e	wildtype	lab stock	from J.Hodgkin, Cambridge
CA1202	ieSi57 [eft-3p::TIR1::mRuby::unc-54 3'UTR + Cbr-unc-119(+)] II; ieSi58 [eft-3p::degron::GFP::unc-54 3'UTR + Cbr-unc-119(+)] IV	Zhang et al., 2015
CF4410	ieSi57 [eft-3p::TIR1::mRuby::unc-54 3'UTR + Cbr-unc-119(+)] II	this study	CA1202 x N2e to remove ieSi58
CF4487	ieSi57 [eft-3p::TIR1::mRuby::unc-54 3'UTR + Cbr-unc-119(+)] II ; daf-2(mu465[daf-2::AID]) III	this study	mu465 was generated using a crispr-based insertion of AID in daf-2 locus, from CF4410
CF4569	gon-2(q388) I; ieSi57 [eft-3p::TIR1::mRuby::unc-54 3'UTR + Cbr-unc-119(+)] II ; daf-2(mu465[daf-2::AID]) III	this study	CF4086 gon-2(q388) was crossed with CF4487
CF4596	gon-2(q388) I; muIs274 [eft-3p:del:unc-54 3'UTR + Cbr-unc-119(+)] II; daf-2(mu465[daf-2::AID] III	this study	This strain is an edition of CF4569 in which TIR1::mRuby was cut out using crispr.
CF4086	gon-2(q388) I	lab stock	Outcrossed 12 times to lab N2e
CF4649	gon-2(q388) I; ieSi57 [eft-3p:del:unc-54 3'UTR + Cbr-unc-119(+)] II	this study	This strain is an edition of CF4596 in which AID was cut out using crispr.
CF512	fer-15(b26) II; fem-1(hc17) IV	Garigan et al. 2002
CF4564	gon-2(q388) I; ieSi57 [eft-3p:del:unc-54 3'UTR + Cbr-unc-119(+)] II ; daf-2(mu465[daf-2::AID] III; muEx974[Punc-122::MitoLS_eGFP::unc-122 3'UTR]; muEx975[Ptxt-8::MitoLS_scarlet::txt-8 3'UTR]	this study
CF4590	gon-2(q388) I; ieSi57 [eft-3p:del:unc-54 3'UTR + Cbr-unc-119(+)] II ; daf-2(mu465[daf-2::AID] III; muEx974[Punc-122::MitoLS_eGFP::unc-122 3'UTR]; muEx980[PT12B5.14::MitoLS_eGFP::T12B5.14 3'UTR]	this study
CF4595.2	gon-2(q388) I; ieSi57 [eft-3p:del:unc-54 3'UTR + Cbr-unc-119(+)] II ; daf-2(mu465[daf-2::AID] III; muEx974[Punc-122::MitoLS_eGFP::unc-122 3'UTR]; muEx982[PC44C1.6::MitoLS_scarlet::C44C1.6 3'UTR]	this study
CF4620	gon-2(q388) I; ieSi57 [eft-3p:del:unc-54 3'UTR + Cbr-unc-119(+)] II ; daf-2(mu465[daf-2::AID] III, muEX693[Pcol-79::scarlet:col-79 introns::col-79 3'UTR]	this study
CF4621	gon-2(q388) I; ieSi57 [eft-3p:del:unc-54 3'UTR + Cbr-unc-119(+)] II ; daf-2(mu465[daf-2::AID] III, muEX694[Pdegt-1::scarlet:degt-1 introns::degt-1 3'UTR]	this study
CF4622	gon-2(q388) I; ieSi57 [eft-3p:del:unc-54 3'UTR + Cbr-unc-119(+)] II ; daf-2(mu465[daf-2::AID] III, muEX695[Pclec-166::scarlet:clec-166-1 introns::clec-166 3'UTR-B	this study
CF4630	gon-2(q388) I; ieSi57 [eft-3p:del:unc-54 3'UTR + Cbr-unc-119(+)] II ; daf-2(mu465[daf-2::AID] III; muEx969[Paptf-3::scarlet::aptf-3 3'UTR; Pges-1::gfp]	this study
CF4631	gon-2(q388) I; ieSi57 [eft-3p:del:unc-54 3'UTR + Cbr-unc-119(+)] II ; daf-2(mu465[daf-2::AID] III; muEx970[Pcol-53::scarlet::col-53 3'UTR; Pges-1::gfp]	this study
CF4632	gon-2(q388) I; ieSi57 [eft-3p:del:unc-54 3'UTR + Cbr-unc-119(+)] II ; daf-2(mu465[daf-2::AID] III; muEx971[Ppif-1::scarlet::pif-1 3'UTR; Pges-1::gfp]	this study
CF4633	gon-2(q388) I; ieSi57 [eft-3p:del:unc-54 3'UTR + Cbr-unc-119(+)] II ; daf-2(mu465[daf-2::AID] III; muEx972[Psri-1::scarlet::sri-1 3'UTR; Pges-1::gfp]	this study
CF4634	gon-2(q388) I; ieSi57 [eft-3p:del:unc-54 3'UTR + Cbr-unc-119(+)] II ; daf-2(mu465[daf-2::AID] III; muEx973[Ptfg-1::scarlet::tfg-1 3'UTR; Pges-1::gfp]	this study
CF4635	gon-2(q388) I; ieSi57 [eft-3p:del:unc-54 3'UTR + Cbr-unc-119(+)] II ; daf-2(mu465[daf-2::AID] III; muEx976[PZC196.9::MitoLS_scarlet::ZC196.9 3'UTR]; muEx977[Pgcy-14::MitoLS_eGFP::gcy-14 3'UTR]	this study
CF4636	gon-2(q388) I; ieSi57 [eft-3p:del:unc-54 3'UTR + Cbr-unc-119(+)] II ; daf-2(mu465[daf-2::AID] III; muEx978[PF42A9.8::MitoLS_eGFP::F42A9.8 3'UTR]; muEx979[PC27C7.7::MitoLS_scarlet::C27C7.7 3'UTR]	this study
CF4643	gon-2(q388) I; ieSi57 [eft-3p:del:unc-54 3'UTR + Cbr-unc-119(+)] II ; daf-2(mu465[daf-2::AID] III; muEx983[ndnf-1::MitoLS_scarlet::ndnf-1 3'UTR]; muEx984[F36D1.23::MitoLS_scarlet::F36D1.23 3'UTR]	this study

### Sheet: products
reagent or resource	supplier	identifier
chemicals
Carbenicillin disodium	Sigma Aldrich	C1389
Gentamicin sulfate	Sigma Aldrich	G3632
Poly(ethylene glycol) (PEG)	Sigma Aldrich	P5413
Actinomycin D	Sigma Aldrich	A1410
Sodium dodecyl sulfate (SDS)	Sigma Aldrich	71736
Auxin	R&D Systems Inc	6834/50
Agarose	MP biomedicals	193983
1,4-Dithiothreitol	GoldBio	030415A
Trizol reagent	Fisher Scientific	15596018
Sucrose	fisher bioregeants	M15712
Pronase	EMD millipore	537088
L15 Leibovitz	Sigma Aldrich	L1518
21G 1 inch needle	Exelint	26414
25G 1 inch needle	Exelint	26405
cell strainer	FalconFalcon re	f352340
FBS	Sigma Aldrich	F0392
35µm nylon mesh	Sefar filtration	03-35/16
Bovine serum albumin (BSA)	New England Biolabs	B9000
Hemocytometer C-Chip	Incyto	DHC-N01-5
RNase inhibitor	New England Biolabs	M0314L
4′,6-Diamidine-2′-phenylindole dihydrochloride (DAPI)	Life Technologies	62248
Isopropyl β-d-1-thiogalactopyranoside (IPTG)	Invitrogen	AM9464
Levimasole	Sigma Aldrich	L9756
Alt-R® S.p. HiFi Cas9 Nuclease V3	Integrated DNA Ttechnologies	213546291
Alt-R® CRISPR-Cas9 tracrRNA	Integrated DNA Ttechnologies	1072533
Critical commercial assays
Chromium Single Cell 3’ Library & Gel Bead Kit v2	10xgenomics	PN-120237
Chromium Single Cell A Chip Kit	10xgenomics	PN-1000009
Experimental Models: Organisms/Strains
Caenorhabditis elegans	this study and references	strain detail: Table S15
Escherichia coli OP50	Caenorhabditis Genetics Center (CGC); http://cbs.umn.edu/cgc/home	N/A
Escherichia coli HT115(DE3) expressing RNA interference	Source Bioscience Ltd	C.elegans Ahringer RNAi library
Oligonucleotides
plasmids	this study	plasmid detail: Table S15
primers	this study	plasmid detail: Table S15
CrispR guides and repair cassettes	this study	plasmid detail: Table S15
Software and algorithms
Cell Ranger 3.0.0	https://support.10xgenomics.com/single-cell-gene-expression/software/overview/welcome	N/A
STAR alignment tool	Dobin et al. 2013
CellBender v2.1	https://github.com/broadinstitute/CellBender	N/A
scanpy 1.9.1	https://scanpy.readthedocs.io/en/stable/
scVI 0.6.0	https://docs.scvi-tools.org/en/0.6.6/	scvi_rmbatch denoised, scvi_original
Solo	Bernstein et al. 2019	N/A
R 3.6.3	https://cran.r-project.org/	ggplot2, rhdf5, data.table, gtools
Bioconductor packages	https://bioconductor.org/	AUCell, GOstats, EnrichmentBrowser
gsea-v3.0	http://www.gsea-msigdb.org/gsea/index.jsp
NIS Elements 4.13	https://www.microscope.healthcare.nikon.com/products/software/nis-elements	N/A
µManager	https://micro-manager.org/	N/A
Fiji (ImageJ)	https://imagej.nih.gov/ij/	N/A
CisBP database	http://cisbp.ccbr.utoronto.ca/	Weirauch et al. 2014
FIMO 5.0.5	https://meme-suite.org/meme/doc/fimo.html
GRNBoost2	https://arboreto.readthedocs.io/en/latest/algorithms.html
targetScan	https://www.targetscan.org/worm_52/
Wormbase website	http://www.wormbase.org	release WS284, date 10/2021
C.elegans aging atlas website	c.elegans.aging.atlas.research.calicolabs.com

### Sheet: TF candidate RNAis
TF group	gene name	sequence ID	RNAi source	strain location	Result batch 1	Result batch 2	Result batch 3
1	nhr-46	C45E5.6	JA	IV-2P24	0
1	nhr-66	T09A12.4	JA	IV-4M05	0
1	gei-3	T22H6.6	JA	X-6E19	1	1	1
1	egrh-1	C27C12.2	JA	X-6L02	0
1	mef-2	W10D5.1	JA	I-4D05	1	1	1
1	lsy-2	F49H12.i	JA	X-1P11	1	1	1
1	eor-1	R11E3.6	JA	IV-9A07	0
1	ztf-6	W06H12.1	JA	I-5J01	0
1	ztf-14	M163.2	JA	X-8G05	0
1	sma-4	R12B2.1	JA	III-3E09	0
1	nhr-6	C48D5.1	JA	III-1F16	1	0
1	ceh-48	C17H12.9	MV	DFCIp3320C1011045D	0
1	fkh-9	K03C7.2	JA	CUUKp3316J218Q	0
1	crh-1	Y41C4A.4	MV	DFCIp3320G0810056D	0
1	lsl-1	F52F12.4	JA	I-4P04	0
2	athp-1	C44B9.4	JA	III-5F02	1	0
2	nhr-70	Y51A2D.17	MV	DFCIp3320F0811069D	0
2	hlh-12	C28C12.8	JA	IV-4G20	0
2	eyg-1	Y53C12C.1	JA	II-7A15	1	0
2	nhr-128	F44C8.5	JA	V-2I15	0
2	ztf-29	Y66D12A.12	JA	III-8M16	0
2	ztf-28	F36F12.8	JA	V-2C13	1	1	1
2	sem-2	C32E12.5	JA	I-9B04	0
2	nhr-79	T26H2.9	JA	V-16H08	0
2	lin-1	C37F5.1	JA	IV-1N03	1	1	1
3	F52B5.7	F52B5.7	JA	I-9B23	0
3	pax-2	K06B9.5	JA	IV-2K15	0
3	nhr-65	Y17D7A.3	MV	DFCIp3320C1111069D	0
3	egl-38	C04G2.7	MV	DFCIp3320H0710018D	0
3	mls-2	C39E6.4	MV	DFCIp3320B0211079D	0
3	T22C8.4	T22C8.4	JA	II-6E06	0
3	pha-2	M6.3	JA	X-8M15	0
3	egl-5	C08C3.1	JA	III-4I05	0
3	C39E6.9	C39E6.9	JA	X-2F16	0
3	slr-2	Y59A8B.13	JA	V-16C18	0
3	end-1	F58E10.2	JA	V-9A08	0
3	ztf-2	F13G3.1	JA	I-3J05	0
3	end-3	F58E10.5	JA	V-9A14	0
3	ceh-12	F33D11.4	JA	I-9N02	1	0
3	nhr-7	F54D1.4	JA	IV-6C03	0
3	ceh-43	C28A5.4	JA	III-2A12	0
4	hlh-11	F58A4.7	JA	III-5K17	0
4	dmd-6	F13G11.1	JA	IV-7H03	0
4	cey-1	F33A8.3	JA	II-7J15	0
4	atf-5	T04C10.4	JA	X-6J22	0
4	nhr-3	H01A20.1	JA	X-6D16	0
4	nhr-42	C33G8.6	JA	V-14A13	0
4	nhr-84	T06C12.7	JA	V-10B23	0
4	ztf-3	C53D5.4	MV	DFCIp3320A0511017D	0
4	Y48G1C.6	Y48G1C.6	MV	DFCIp3320H1111014D	0
4	mxl-3	F46G10.6	JA	X-6C16	0
4	nsy-7	C18F3.4	JA	IV-9P05	0
5	dsc-1	C18B12.3	JA	X-6P20	0
5	ceh-53	C09G12.1	JA	IV-1H14	0
5	dmd-4	C27C12.6	JA	X-6L10	1	0
C	eif-1	T27F7.3	JA	II-4K23	1	1	1
C	hsf-1	Y53C10A.12	JA	I-6C09	1	1	1
C	L4440 vector	none	JA
batch	worm population assayed in the healthspan automated wormtracker for their whole lifespan. 0: assayed without effect. 1: effect observed
group 1	up-regulated in many clusters
group 2	highly up-regulated
group 3	TF-targets changing the most, up or down
group 4	down-regulated in many clusters
group 5	highly down-regulated
group C	control RNAis
JA	Kamath, R.S., Fraser, A.G., Dong, Y., Poulin, G., Durbin, R., Gotta, M., Kanapin, A., Le Bot, N., Moreno, S., Sohrmann, M., et al. (2003). Systematic functional analysis of the Caenorhabditis elegans genome using RNAi. Nature 421, 231–237
MV	Rual, J.F., Ceron, J., Koreth, J., Hao, T., Nicot, A.S., Hirozane-Kishikawa, T., Vandenhaute, J., Orkin, S.H., Hill, D.E., van den Heuvel, S., and Vidal, M. (2004). Toward improving Caenorhabditis elegans phenome mapping with an ORFeome-based RNAi library. Genome Res. 14, 2162–2168.
Source	RNA interference expressing bacterial strains were purchased at Source BioScience UK Limited. Bacterial strain location is given if the strain was used from our library. The source BioScience reference is given if the strain was ordered individually at the company.

### Sheet: plasmids
Extrachromosomal array	plasmid name	Plasmid description	Insert / plasmid sequences
muEx969	Paptf-3_scarlet	Paptf-3::scarlet::aptf-3 3'UTR	cagaatttgtttttttttcaattgaaattgattttgaatatataattataataacacagtgacgtgcggattattttgaaattcccgataactttctgagttttctggttatatgccatgacggcaatgttcaataactttcgaaaacttttgacaattctcgatgagttggactgtgacgtcccaaagtgccatgaatacacgttacaagcgatttattaataataaatactgaaaccataaaatccactttccagtaagagtcctccgttctttttccgactttcctttacactcgcatacgtcagtaaatcgatgaaaacaacatgtacacatatgaagactctggcgataccattattgagtgcacctttgcaatttagtggtaaccataaaaca…
muEx970	Pcol-53_scarlet	Pcol-53::scarlet::col-53 3'UTR	ttttcatattgcgaagacaatcctcgaaaaaaagaatcaagaacagaaaactgcctagaaatttgaacttgctttttttagcaacttatacaaccgaataaattttctttggcagatctttatagttttattgtcgcattccactcattctctgaaagaagcattaaagacagttattggttttgaactcaatctataatataatgtgcaaaaatctatgtaaaattgaagattaattcctctgattggaaatttaattggtattggtattattggtcaaatgttcacaaaactaagcagaaattgcttgccaaaatctcagtcaatggaattacgtagggaaccacacatgcagtgaagatccatcgactcaattttattacgtttccgtcggaagct…
muEx971	Ppif-1_scarlet	Ppif-1::scarlet::pif-1 3'UTR	agcggaaaatatttagaatttcgaaaatgaagagaagcgttacggtactaaaggcacatggcgtaaaatattccgcaggactcgccgcgatttatgattttcactattttttttgggcaaaagttgacatttttcagaataaaattcaaaattgtgttgataaattgtttatttgatttttttttcaaatttaaataaactgtaaattttaaattttcccccaaatattcgcaaattcccttcaaaccaagttttaatagcacagtaatccccgagcaatcgcgctccaccggactaacctacacaccgcgaattttgaattacatccctcataattaattgtttttgccattttttcgctatttccagtggattttaATGGTCAGCAAGGGAGAGGCA…
muEx972	Psri-1_scarlet	Psri-1::scarlet::sri-1 3'UTR	tttaaaggtggaatcgatttcagattttgcttgaaatcgattgaaatggatcgtcaccaagtatacaaaactgtaaaaaaattaaaaaccttttctaaattttataattagtttaaaaaatttgaaatttaaaattatttaattttgcaaaataaaaacgatacgaattaaaattcaatttccctcgccaatgaaatactgctttgacatttttgcgttttcaggcaaaattcatcacttattttcttccatatttaatttgattgtcaatttttgtcagcttttttctcctatccccttcagtaatgaagctatttattatgttctaaataaaccttttcagcatttttcttcatttccttattatgaatatctttgcacacactattggacaaattt…
muEx973	Ptfg-1_scarlet	Ptfg-1::scarlet::tfg-1 3'UTR	ttttgagctgaaattagaggattttatcatattttttcagaaaacgcgaaaaatccacacgataactattgaaattcaaaaaatcgcgaaaagaataactgaaaaggcggagtctagccggggggcgtaccctatttgcaatcctggcacgcgtgttgcaactgcggcgcacttttaccgaacgtggaattttatatcgcggatttggatcgtttttcttcccgttattttcccatttttccttggttttcttgcagaaaatccataaaaatagcaagaaaagtgagtattagaggttaaaatcgatattttcaccataaaaaaaccccagaaaaccggcaaaaaacgatgaaaatccgtgtggaatttttttagacctagtttcgcaattttttcaat…
muEx974	P_unc-122_MLS_eGFP	Punc-122::MitoLS_eGFP::unc-122 3'UTR	atatactctgggcatattttatttacctcaaatagtaaaaaatctaaattaataaagtttaaaagattaaaaacaaacttgatacgatatgtctctttgaagataaatttaatcacattccattgaagttggagaagcaccagtggggattctgtcaaaatgcacttatccaaaaccgccgaatatcataatacaccactccaaattttttttattagatttttcataatttccggtcaaacttgtggcaaactgccaaaactttgaaaaatatgagcttttgaggatatttgggagcttaacatgcactttagtgaacaattttcaactacaaataaataaaacaaaattaaagcataaaaaatgtaggaaacaattttttttggtcgacttccaaaa…
muEx975	P_txt-8_MLS_scarlet	Ptxt-8::MitoLS_scarlet::txt-8 3'UTR	aaatccaaaaaattgaatgtttttttgcattttaccacccaaaatgccaaaactctggtgaaatcgggcagattacccgaaaatgagcaaacttggagcccatcgcgggtgtatatgtcttggcaaatacacttacggtgacttgatgagaaaatgagcaaaagagcaaatattggtgtagttttagagcataaatgacacagtgtcggggggtaaactacgtttcccccgctggtttttggtacttttgaccttgaaattgtgtggcaaaatacttatgatctgtgattgtagggtataactggtgtttggagtttttgacacagttttcacaagaaatttgaagtctgacaaaatttggaaattttcaaaaaatttttttttttttgaaaattgaat…
muEx976	P_ZC196.9_MLS_scarlet	PZC196.9::MitoLS_scarlet::ZC196.9 3'UTR	tttagagggctccaaattcttagcaattgtaacatctggcttctcagtactatttgagcctagatactggaaacatgctgaaccgatttgatcccggagctggtttttttcaatatttctggcaccacaggatcttctcgtggttttgatgggttattcattggtgattaagtacatccacataggttacgcatctcgtaggaaacgagctattgggcataaccggtcgatttttatgctttggaattccgtcggtatttctgaagaagccaacttgagtgttcacgggtgggttgacaggaggctggtttgaaaattggacaggctcgctacgaatttcgtgagttcctctgaaataactcaactattgaaacaaatatgcgtattcttactgtctga…
muEx977	P_gcy-14_MLS_eGFP	Pgcy-14::MitoLS_eGFP::gcy-14 3'UTR	cataggtgggcattaagtaggtacttaggtaggcaggtcccgcatccgaaaaaaaacaggtcgcccagtttgttactcctagttcgaggttggtaaaactaatagtaaaaagaaaatttcagaagccagaagtgtacgccatgtgtgcccacgaagggaaacaatataaaaatgacacgacttttgtaagcccccttataaaatctttaaaagaaaacggaaacaattcagatttcacaaggatcattccgaatgaaatgtgtgactttcaagaacttgacctccactcttgaggtgatctcttgtatcactccggcgggcgttgaagtacgtataattggataattggagacacccttttttaacacagtttcaaacagatttccatcggtacacaat…
muEx978	P_F42A9.8_MLS_eGFP	PF42A9.8::MitoLS_eGFP::F42A9.8 3'UTR	aagagataattaaaaatcaattgaatatattttccaaattttgagtttctgaaataaacgtatttcaacaaagcgatcaaaaggaaattatcgaaaaatcaaggagtgacatttgcaaaaaatgactctcgcgcgcacacacacacgccctcattccttcacacaacaccacaagacgttgaagtgagagagtgagagtatgacagacagtaagacagtttgaataagagagcacacagaaacagagatactcagagaataggaacacgacgatgatggtgttgttctgtttctctttctcccgcaataacatatacgtatgtgtcaggagacatacacaaaaaagagagatgaggaatcagtgaaactgaaaattcgagagtttatatttattgaata…
muEx979	P_C27C7.7_MLS_scarlet	PC27C7.7::MitoLS_scarlet::C27C7.7	aagtattctatttggtgctctattcgctttggcctagtgaactcgaatttttatttcaataaattatttttctacgaacttttccttaacatatggatttttaataaatttggaattaatttttttaatacaaaaaaactatataaattttggcagtttctttccagccacgtggtgccaggttgtccaatcacggtttgatctacaataaatgcgggaattctcgcctagaaaagtgtggcgtcagcacgttttaaccgttcgactctgcgtctcgtttcccgcgttttttgtagatcaccgattttcggattgaatgaattttttaaaatctgtcctggacgacggcggtgccgtcgtacagagcacttaaattttttttttctgaatttaaattta…
muEx980	P_T12B5.14.1_MLS_eGFP	PT12B5.14::MitoLS_eGFP::T12B5.14	gatcttttctgtaagcacatctatcaatgtcacatcgcctcaatttggagcaatctgcatccgacgaacacttgggttgacagaactttttgccttcctgacctctgaaaccacacagttcattgctttcacattcagagtcatccgaacaagtttcgcgtgcacatccaagggctgatcctgagatgaagatagcgaagaagattgccttaaataaaagttacgaagttggccagttttgtatttttgaatttttcaacttaccaaaatgagaatcttcatttttcttgactagaagattagattgtttgatggttttttctatatttctgggcttttataccaattgaaatctattccatacatggcacaaagattttgcaccgaaataaataaaga…
muEx982	P_C44C1.6_MLS_scarlet	PC44C1.6::MitoLS_scarlet::C44C1.6	tcgcagagtctatttattgatttaattgaattgtcatcttttcttgtgatatattgagcttctttatgaaattgctttttttaaaatgaatatgtactgtgtacagtgccaccactaacggtctccctattggctcagccgctgttaagccgtggagaggcctaccgcttggcttttgagtaagttgaagcatgtttggaagctttttgatcaaccgaatttaccagaggcatttacaaagaaacactttttcaaaaatatttcctatacgtgaatttatcatttcaaaaccgtgtcgttttgaaaacccaaacacacccaaaaatagtgtgtgtcctttgccaatagtgaataacagatatatgcgctaatttgctaaccaaactggcgccgtttcgt…
muEx983	Pndnf-1_MLS_GFP	ndnf-1::MitoLS_scarlet::ndnf-1 3'UTR	accccaaaaccatctaaaaaccgtcaaaactctgcaaaaaacccccttggagcactttccgggctcagcggtcatttccatgtagagaggcctcgcctagctcccaggaaactcacggggtcctggccttcctcattgaatttttcgcgctccattgacaatcgcccaccggaggacaacgcgtggaaaagtgttgtgtactccacacggacaaatacatctagttttacaactaaaatcgagccgcgacgcgacacgcaacgcgccgtaaatctgccccagatatggccgagccaaaatggcctagttcggcaaaaactctcccatttcaatttaggagggaagtcagaagaaatcccgtggaaactttcagatcacttttacttatagggggatcat…
muEx984	P_F36D1.23_MLS_GFP	F36D1.23::MitoLS_scarlet::F36D1.23	acctgcctatgtgcaaccagtcggaccgccggtttatgttggacacggaggatattataatgagtgagttgactttaacgaggaatcaaaatgttgagctagatattggttacaatttataattgacaattttttgatagctcttccagatttcaagatatcacatatgaaagaaaaaaggacccttctttaagtcctcatacctctgaaaccaaaagaggtactcaaaagttattaactagcagaatgttcaactagatatgtttaacaatttgtttgttaacaactttttgatagctcttctggattctgagatatggacgcgtcaccaaaacaggcttatttcgtggattttgcaatttgtcaataagctctcatatctctgaaactaggaaagtt…
muEX693	Pcol-79_scarlet	Pcol-79::scarlet:col-79 introns::col-79 3'UTR	tcgttttaccgcttcacgatgcttatcgactccgacactgccaacgaccagtccgacagtgtccgcatccttcagcttttccactagaaaaagtcgtttgcgaaggagacgagacgagcgggtgctgaaaaaaaccattgaaattggaaattgagatgggacttgatttttggcaagattctaggagatatgagtataaaacggatgcctgctttccggattattcagatttagattcgcaacaATGGTCAGCAAGGGAGAGGCAGTTATCAAGGAGTTCATGCGTTTCAAGGTCCACATGGAGGGATCCGTCAACGGACACGAGTTCGAGATCGAGGGAGAGGGAGAGGGACGTCCATACGAGGGAACCCAAACCGCCAAGCTCAAGGTCACCAAGGG…
muEX694	Pdegt-1_scarlet	Pdegt-1::scarlet:degt-1 introns::degt-1 3'UTR	tcaatgatgatagtgataagatacattcctaatgatctggaaacataactttaatattgtacttccaattcatgaattatcacacaaactccattctatcatagaaacgtgatcttacacattctcgaatatattttttgtgaatcatttgaatgtatcttcagatgtctgcaatgcatttttctattcccagattgaaagacaatctggctccttgttgcactacaccacagatcgaaaaagaagagagcagcagtagcagtgatgaaaaatcggtgtaaccgaaatacttccgttgacggtgtctcgattacaaagatgccatttggtcacgaaaacgtcgccactttttccagaagacttttaaagtgcttctgaggaATGGTCAGCAAGGGAGAG…
muEX695	Pclec66-A_scarlet	Pclec-166::scarlet:clec-166-1 introns::clec-166 3'UTR-B	tagctgaagaaagtcattttcttttaacacaaagtcataatcaattgtgacaaagttacaaaaataatagtttagaaactttttgcgcttgttgtttcaaagcagttgttgatcgtctgtgtcacagatggactagaagcatggattcatattttcaactaatatttaaacaatgttagctgaactgtgataaaacacatttcaaatagtttttttaactcaagctcttgagattctaccaacgcgcatagtttaccacacttcattcactcatagaatttattgatttttttgcaaaaggcaaaccaatatcgatcatttgaataaatcaagaccagtgtgaaaatctttttttttatttatataagaaagcattgaccatttgtgcaaaatttccaa…
	pUC-GW-amp	2671bp empty vector	TCGCGCGTTTCGGTGATGACGGTGAAAACCTCTGACACATGCAGCTCCCGGAGACTGTCACAGCTTGTCTGTAAGCGG ATGCCGGGAGCAGACAAGCCCGTCAGGGCGCGTCAGCGGGTGTTGGCGGGTGTCGGGGCTGGCTTAACTATGCGGC ATCAGAGCAGATTGTACTGAGAGTGCACCATATGCGGTGTGAAATACCGCACAGATGCGTAAGGAGAAAATACCGCATC AGGCGCCATTCGCCATTCAGGCTGCGCAACTGTTGGGAAGGGCGATCGGTGCGGGCCTCTTCGCTATTACGCCAGCT GGCGAAAGGGGGATGTGCTGCAAGGCGATTAAGTTGGGTAACGCCAGGGTTTTCCCAGTCACGACGTTGTAAAACGAC GGCCAG…
co-injection plasmid	pNL_215	Pges-1::gfp, lab stock	ATGACCATGATTACGCCAAGCTgtaAAGCTTAATGAAGTTTATTTCAGATCAGTAATTCGAAATGTTTCTACTGGAATCCGCCAAATTGTCGACAACTCTTTTAAGAAAACGACTAAAATGAACTTGAGTGTTAGCGGCGTCTTCACCAATACCTTTAGTGACGATGTCGAAGTTGACTATAACTGGGACAATATCATCGAATATTCTTACAAATCTTCGGAAACGGAGTATAAGAAAAGAGAGGACGATGGAGACCATACGGAAATAGCTGTTAGAGAGCTCGGAATTCAGCTCAACAATCCGAATCATCAGCTGGAGTACCTGGAATTCTGGATAAAACCTTTACGATATTTTACCGAAGAAGAAAGGACCGAACGATGGAATTGTCTGGAAAAATT…
The inserts were cloned into pUC-GW-amp with EcorV and verified by Genewiz/Azenta US, Inc.

### Sheet: cas-9 reagents
Reaction / description	product	source	sequence 5'-3'
AID insertion in C4410 >CF4487
crRNA_dpy‐10	Alt-R CRISPR-Cas9 crRNA	IDT	/AlTR1/rGrCrUrArCrCrArUrArGrGrCrArCrCrArCrGrArGrGrUrUrUrUrArGrArGrCrUrArUrGrCrU/AlTR2/
ssODN_dpy‐10(cn64)	PAGE Ultramer DNA Oligo	IDT	CACTTGAACTTCAATACGGCAAGATGAGAATGACTGGAAACCGTACCGCATGCGGTGCCTATGGTAGCGGAGCTTCACATGGCTTCAGACCAACAGCCTAT
sg_daf-2AID_Cter	Alt-R CRISPR-Cas9 crRNA	IDT	/AlTR1/rUrUrUrUrGrGrGrGrGrUrUrUrCrArGrArCrArArGrGrGrUrUrUrUrArGrArGrCrUrArUrGrCrU/AlTR2/
ssODN_daf-2_AID_stop_cassette	PAGE Ultramer DNA Oligo	IDT	CATCTAATCGAGGATAATGAGCATCATCCACTcGTtatgcctaaagatccagccaaacctccggccaaggcacaagttgtgggatggccaccggtgagatcataccggaagaacgtgatggtttcctgccaaaaatcaagcggtggcccggaggcggcggcgttcgtgaagTGAaacccccaaaaaatcccgcctcttaaattat
TIR1_ruby removal in CF4569> CF4596
crRNA_dpy‐10	Alt-R CRISPR-Cas9 crRNA	IDT	/AlTR1/rGrCrUrArCrCrArUrArGrGrCrArCrCrArCrGrArGrGrUrUrUrUrArGrArGrCrUrArUrGrCrU/AlTR2/
ssODN_dpy‐10(cn64)	PAGE Ultramer DNA Oligo	IDT	CACTTGAACTTCAATACGGCAAGATGAGAATGACTGGAAACCGTACCGCATGCGGTGCCTATGGTAGCGGAGCTTCACATGGCTTCAGACCAACAGCCTAT
sg_TIR1_Nter crRNA99A)	Alt-R CRISPR-Cas9 crRNA	IDT	/AlTR1/rUrArCrUrUrCrUrUrCrUrGrGrArArArCrGrArCrArGrGrUrUrUrUrArGrArGrCrUrArUrGrCrU/AlTR2/
sg_mRUBY_Cter (crRNA99B)	Alt-R CRISPR-Cas9 crRNA	IDT	/AlTR1/rArArGrUrUrCrGrCrUrGrGrArCrUrUrGrGrArGrGrGrGrUrUrUrUrArGrArGrCrUrArUrGrCrU/AlTR2/
ssODN_ Peft3_unc54_repair	PAGE Ultramer DNA Oligo	IDT	ttcagttgggaaacactttgctcATGCAAAAGAGAATCGCCTTGTAGGAGGAtaagagctccgcatcggccgctgtcatcagatcgccat
AID removal in CF4596> CF4649
crRNA_dpy‐10	Alt-R CRISPR-Cas9 crRNA	IDT	/AlTR1/rGrCrUrArCrCrArUrArGrGrCrArCrCrArCrGrArGrGrUrUrUrUrArGrArGrCrUrArUrGrCrU/AlTR2/
ssODN_dpy‐10(cn64)	PAGE Ultramer DNA Oligo	IDT	CACTTGAACTTCAATACGGCAAGATGAGAATGACTGGAAACCGTACCGCATGCGGTGCCTATGGTAGCGGAGCTTCACATGGCTTCAGACCAACAGCCTAT
sg_daf-2AIDrepair_right	Alt-R CRISPR-Cas9 crRNA	IDT	/AlTR1/rArArGrCrGrGrUrGrGrCrCrCrGrGrArGrGrCrGrGrGrUrUrUrUrArGrArGrCrUrArUrGrCrU/AlTR2/
sg_daf-2AIDrepair_left	Alt-R CRISPR-Cas9 crRNA	IDT	AlTR1/rGrGrArUrCrUrUrUrArGrGrCrArUrArArCrGrArGrGrGrUrUrUrUrArGrArGrCrUrArUrGrCrU/AlTR2/
ssODNdaf-2_AID_repair_cassette	PAGE Ultramer DNA Oligo	IDT	CGTTCGGCTTTCGGTGAAAATGAGCATCTAATCGAGGATAATGAGCATCATCCACTCGTTTGAAACCCCCAAAAAATCCCGCCTCTTAAATTATAAATTATCTCCCACATTATCATATCT

### Sheet: primers
experiment	primer name	primer sequence
sequencing CF4487
	TIR1_rev1	GAGAGGACGAGGACCTTGAA
	eft3p_F2	ctaactgtcttatttgtgacctcac
sequencing CF4569 and CF4649
	daf2_for3	aaacccgcttcaaatgactg
	daf2_SRH_for1	GGACGTTCGGCTTTCGGTG
	3'_daf-2_rev	tcgtcagcgaacgtacaaac
	AID_degron_for	ataccggaagaacgtgatgg
	AID_rev	gtttggctggatctttaggc
