## Supplementary material for "The complete cell atlas of an aging multicellular organism": Table S16

### Sheet: lifespan
condition / gene RNAi	gene ID or control description	batch #	Manual (M) or Automated (A)*	median lifespan (days)	percent difference with control	max lifepsan (days)	N (worms)	N observed** (worms)	survival difference p-value***
L4440 vector	control eif-1, gei-3	1	A	17.8	NA	NA	98	57
L4440 vector	control hsf-1	1	A	17.3	NA	NA	91	72
L4440 vector	control lsy-2	1	A	19.4	NA	NA	89	46
L4440 vector	control gei-3, mef-2	1	A	17.8	NA	NA	113	58
L4440 vector	control ztf-28	1	A	17.8	NA	NA	100	69
L4440 vector	control	2	A	17.7	NA	NA	135	54
L4440 vector	control	2	M	18	NA	22	131	127
L4440 vector	control	3	M	20	NA	27	121	119
L4440 vector	control	3	A	20.1	NA	25.5	343	343
hsf-1	Y53C10A.12	1	A	7.3	-58	8.4	99	99	2.10^-16
		2	M	8	-56	13	100	99	2.10^-16
		3	A	8.6	-57	12.2	153	153	2.10^-16
eif-1	T27F7.3	1	A	18.6	4	NA	104	73	0.9
		2	A	14	-21	NA	101	71	4.10^-10
		2	M	18	0	26	101	98	0.6
gei-3	T22H6.6	1	A	11.3	-37	NA	109	74	8.10^-12
		2	A	8.5	-52	NA	148	94	2.10^-16
		2	M	10	-44	16	100	91	2.10^-16
		3	M	10	-50	16	101	99	2.10^-16
		3	A	11.9	-40.8	20.3	100	100	2.10^-16
lsy-2	F49H12.1	1	A	13	-33	NA	66	41	9.10^-6
		2	M	12	-33	16	40	39	8.10^-14
		3	M	14	-30	22	110	109	2.10^-16
		3	A	12.5	-38	21.5	203	203	2.10^-16
mef-2	W10D5.1	1	A	15.3	-14	NA	54	25	0.03
		3	M	16	-20	20	116	112	2.10^-15
		3	A	15.7	-21.9	21.9	150	150	2.10^-16
ztf-28	F36F12.8	1	A	21.7	22	NA	131	84	3.10^-9
		3	M	20	0	27	108	106	1
		3	A	20.5	2	NA	143	142	0.4
lin-1	C37F5.1	2	M	18	0	24	105	96	0.03
		3	M	20	0	26	107	105	0.8
		3	A	20.1	0	25.5	200	200	0.4
*	please refer to our Methods for details
**	number of worms for wich we did observed a death event. For automated lifepsan assay, our initial recordings stoped before the full population died.
***	surdiff funtion on R	reference: Harrington, D. P. and Fleming, T. R. (1982). A class of rank test procedures for censored survival data. Biometrika 69, 553-566

### Sheet: healthspan
gene RNAi / L4440 control	gene ID	batch #	Max speed (Body Length/sec) *	Day at 50% max speed	% difference with control for 50% max speed	Day of last movement detection	% difference with control for last detection day
hsf-1	Y53C10A.12	1	0.26	2.9	-49	5.6	-48
L4440	vector	1	0.24	5.7	NA	10.8	NA
hsf-1	Y53C10A.12	2	0.3	2.6	-53	6	-48
L4440	vector	2	0.27	5.5	NA	11.6	NA
hsf-1	Y53C10A.12	3	0.3	2.7	-54	5.5	-42
L4440	vector	3	0.28	5.9	NA	9.5	NA
eif-1	T27F7.3	1	0.26	7	13	16.6	37
L4440	vector	1	0.25	6.2	NA	12.1	NA
eif-1	T27F7.3	2	0.26	6	0	13	40
L4440	vector	2	0.27	6	NA	9.3	NA
gei-3	T22H6.6	1	0.23	4	-47	10.3	-16
L4440	vector	1	0.24	7.5	NA	12.2	NA
gei-3	T22H6.6	2	0.24	3.4	-38	6.5	-33
L4440	vector	2	0.27	5.5	NA	9.7	NA
gei-3	T22H6.6	3	0.24	3.5	-42	8.3	-12
L4440	vector	3	0.28	6	NA	9.4	NA
lsy-2	F49H12.1	1	0.21	5.6	-25	8.7	-28
L4440	vector	1	0.24	7.5	NA	12.1	NA
lsy-2	F49H12.1	2	0.3	5	-17	9.7	-16
L4440	vector	2	0.27	6	NA	11.5	NA
lsy-2	F49H12.1	3	0.31	4.3	-30	9.4	-1
L4440	vector	3	0.28	6.1	NA	9.5	NA
mef-2	W10D5.1	1	0.24	7.5	1	9.9	-18
L4440	vector	1	0.25	7.4	NA	12.1	NA
mef-2	W10D5.1	2	0.3	5.3	-2	10.4	7
L4440	vector	2	0.27	5.4	NA	9.8	NA
mef-2	W10D5.1	3	0.3	3.75	-35	10	6
L4440	vector	3	0.3	5.75	NA	9.4	NA
lin-1	C37F5.1	1	0.24	7.9	16	16.7	49
L4440	vector	1	0.27	6.8	NA	11.2	NA
lin-1	C37F5.1	2	0.32	5.8	7	15.9	67
L4440	vector	2	0.28	5.4	NA	9.5	NA
lin-1	C37F5.1	3	0.3	6	0	13.9	48
L4440	vector	3	0.28	6	NA	9.4	NA
ztf-28	F36F12.8	1	0.27	7.4	28	17	52
L4440	vector	1	0.27	5.8	NA	11.2	NA
ztf-28	F36F12.8	2	0.27	6	9	14	28
L4440	vector	2	0.27	5.5	NA	10.9	NA
ztf-28	F36F12.8	3	0.27	7	17	17.5	86
L4440	vector	3	0.28	6	NA	9.4	NA
*	refer to Kerr et al, Biorxiv 2022
