## Supplementary material for "The complete cell atlas of an aging multicellular organism": Table S17

### Sheet: germline
Germline genes
WormBaseID	SequenceName	GeneName
WBGene00000080	T20H4.4	adr-2
WBGene00000145	F35G12.9	apc-11
WBGene00000206	F35G12.10	asb-1
WBGene00000369	Y56A3A.20	ccf-1
WBGene00000498	Y39H10A.7	chk-1
WBGene00000770	C40H1.1	cpb-1
WBGene00000819	Y48E1B.13	csp-1
WBGene00000820	Y73B6BL.7	csp-2
WBGene00000866	Y43E12A.1	cyb-2.1
WBGene00001087	Y39A1B.3	dpy-28
WBGene00001214	F26A3.3	ego-1
WBGene00001230	F22B5.2	eif-3.G
WBGene00001401	H12I13.4	fbf-1
WBGene00001402	F21H12.5	fbf-2
WBGene00001481	Y54E10A.4	fog-1
WBGene00001482	Y113G7B.5	fog-2
WBGene00001483	C03C11.2	fog-3
WBGene00001513	T05H4.14	gad-1
WBGene00001603	K03H1.1	gln-2
WBGene00001683	T09F3.3	gpd-1
WBGene00001686	F33H1.2	gpd-4
WBGene00001983	E04A4.4	hoe-1
WBGene00002027	T05F1.6	hsr-9
WBGene00002042	H26D21.1	hus-1
WBGene00002061	B0348.6	ife-3
WBGene00002063	Y57A10A.30	ife-5
WBGene00002068	C27A2.3	ify-1
WBGene00002072	T19B10.7	ima-1
WBGene00002229	Y43F4B.6	klp-19
WBGene00002241	F10C2.2	kup-1
WBGene00002244	Y71H2AM.19	laf-1
WBGene00003155	C25D7.6	mcm-3
WBGene00003161	Y69A2AR.30	mdf-2
WBGene00003258	Y54E10A.2	cogc-1
WBGene00003263	Y62F5A.2	mir-35
WBGene00003264	Y62F5A.3	mir-36
WBGene00003265	Y62F5A.4	mir-37
WBGene00003266	Y62F5A.5	mir-38
WBGene00003268	Y62F5A.7	mir-40
WBGene00003271	ZK930.9	mir-43
WBGene00003405	ZC302.1	mre-11
WBGene00003499	K04F10.6	mut-2
WBGene00003507	C14C11.6	mut-14
WBGene00003922	C15H11.7	pas-1
WBGene00003955	W03D2.4	pcn-1
WBGene00003992	ZK381.4	pgl-1
WBGene00003993	B0523.3	pgl-2
WBGene00003994	C18G1.4	pgl-3
WBGene00004043	Y71F9B.7	plk-2
WBGene00004178	D2030.6	prg-1
WBGene00004179	C01G5.2	prg-2
WBGene00004239	Y45F10A.2	puf-3
WBGene00004324	F21C3.4	rde-2
WBGene00004422	T22F3.4	rpl-11.1
WBGene00004978	Y47G6A.10	spg-7
WBGene00005010	Y40B1B.6	spr-5
WBGene00006605	C15F1.3	tra-2
WBGene00006619	ZK546.15	try-1
WBGene00006713	R01H2.6	ubc-18
WBGene00006856	C13B4.2	usp-14
WBGene00007270	C03C10.4	rei-1
WBGene00007332	C05C10.5	C05C10.5
WBGene00007624	C16C10.3	hrde-1
WBGene00007640	C17D12.7	C17D12.7
WBGene00007773	C27C12.3	C27C12.3
WBGene00007975	C36B1.8	gls-1
WBGene00008085	C44C10.4	smcl-1
WBGene00008789	F14D7.2	F14D7.2
WBGene00008968	F20C5.3	elli-1
WBGene00009141	F26A3.2	ncbp-2
WBGene00009186	F27C8.6	trcs-1
WBGene00009606	F40G12.11	F40G12.11
WBGene00010056	F54D5.14	smc-6
WBGene00010184	F57A10.2	F57A10.2
WBGene00010537	K03D10.3	mys-2
WBGene00010734	K10C8.1	parn-1
WBGene00010785	K12D12.1	top-2
WBGene00011038	R05H5.3	R05H5.3
WBGene00011058	R06C1.2	fdps-1
WBGene00011061	R06C7.1	wago-1
WBGene00011063	R06C7.4	cpg-3
WBGene00011323	T01C3.8	mut-15
WBGene00011324	T01C3.9	hrde-2
WBGene00011415	T04A8.15	him-18
WBGene00011434	T04D3.5	T04D3.5
WBGene00011489	T05F1.2	T05F1.2
WBGene00011819	T16H12.11	hal-2
WBGene00011898	T21C9.13	T21C9.13
WBGene00011910	T22B3.2	alg-3
WBGene00012020	T25E12.5	gyg-2
WBGene00012148	VF13D12L.1	inos-1
WBGene00012458	Y17G7B.2	ash-2
WBGene00012650	Y39A1A.12	orc-1
WBGene00012767	Y41E3.9	fcd-2
WBGene00013227	Y56A3A.6	Y56A3A.6
WBGene00014082	ZK795.2	ZK795.2
WBGene00014117	ZK858.3	clec-91
WBGene00015083	B0244.8	egg-1
WBGene00015235	B0511.9	cdc-26
WBGene00015312	C01G8.1	C01G8.1
WBGene00015565	C07D8.6	C07D8.6
WBGene00015899	C17E7.4	C17E7.4
WBGene00015912	C17F4.5	fbxc-50
WBGene00016151	C27A2.1	smc-5
WBGene00016178	C28C12.2	mesp-1
WBGene00016534	C39D10.7	C39D10.7
WBGene00016695	C45H4.14	C45H4.14
WBGene00016741	C48B6.3	C48B6.3
WBGene00016944	C55B7.5	uri-1
WBGene00017132	EEED8.1	tofu-6
WBGene00017263	F08F3.6	F08F3.6
WBGene00017349	F10E7.8	farl-11
WBGene00017482	F15E6.1	set-9
WBGene00017548	F18A1.7	F18A1.7
WBGene00017843	F26G5.1	F26G5.1
WBGene00017981	F32D1.1	figl-1
WBGene00018037	F35C8.7	chtl-1
WBGene00018819	F54D12.6	rog-1
WBGene00019608	K10B2.5	ani-2
WBGene00019811	R01H2.3	egg-2
WBGene00020025	R12C12.5	R12C12.5
WBGene00020284	T06A10.1	mel-46
WBGene00020466	T12F5.1	sld-2
WBGene00020588	T19H12.2	T19H12.2
WBGene00020652	T21E3.1	egg-4
WBGene00020696	T22F3.3	pygl-1
WBGene00021035	W05F2.3	W05F2.3
WBGene00021857	Y54F10BM.2	iffb-1
WBGene00022002	Y59E9AR.7	Y59E9AR.7
WBGene00022348	Y82E9BR.16	Y82E9BR.16
WBGene00022620	ZC477.5	rde-8
WBGene00022694	ZK328.4	gcna-1
WBGene00023713	CBG00303	Cbr-gld-1
WBGene00039025	CBG19887	Cbr-skn-1
WBGene00049240	Y105C5B.423	21ur-3372
WBGene00194892	F26H11.6	dsb-2

### Sheet: embryonic
Embryonic genes
WormBaseID	SequenceName	GeneName
WBGene00001689	C38C10.4	gpr-2
WBGene00001965	C17C3.8	hlh-26
WBGene00001966	C17C3.10	hlh-27
WBGene00003181	K04C2.6	med-2
WBGene00003210	C38D4.3	mel-28
WBGene00003367	M106.1	mix-1
WBGene00003595	Y69A2AR.29	ngn-1
WBGene00003868	B0334.11	ooc-3
WBGene00006437	K08B12.5	mrck-1
WBGene00007761	C27B7.4	rad-26
WBGene00011924	T22C8.3	T22C8.3
WBGene00012144	T28H10.3	T28H10.3
WBGene00013383	Y62E10A.17	aptf-2
WBGene00014131	ZK892.7	sdz-38
WBGene00017317	F09G2.9	attf-2
WBGene00020073	R52.1	sdz-28
WBGene00022681	ZK185.1	ZK185.1
WBGene00077761	F17C11.17	zip-9

### Sheet: sperm
Sperm genes
WormBaseID	SequenceName	GeneName
WBGene00004959	Y110A7A.12	spe-5
WBGene00004960	Y66D12A.20	spe-6
WBGene00004962	F53G12.6	spe-8
WBGene00004963	C17D12.6	spe-9
WBGene00004964	AC3.10	spe-10
WBGene00004976	K01A11.4	spe-41
WBGene00007117	B0240.2	spe-42
WBGene00007307	C04G2.8	spch-1
WBGene00012296	W06D4.2	spe-46
WBGene00013121	Y52B11A.1	spe-38
WBGene00013742	Y111B2A.24	sas-1
WBGene00014240	ZK1251.1	htas-1
WBGene00018773	F53G12.8	F53G12.8
WBGene00019667	K12B6.2	spe-49
WBGene00077563	Y39G10AR.25	peel-1
WBGene00086131	CRE29430	Cre-mss-1
