## Supplementary material for "The complete cell atlas of an aging multicellular organism": Table S18

### Sheet: Sheet1
(1) Biological phenomenon that the module most likely represents, based on examination of (2) and/or (3)
(2) The perturbation (from our compendium of 716 perturbations) that activates the module most strongly. If there is no perturbation in which the module explains at least 5% of gene expression variance (i.e. SVE > 0.05), "none" is shown.
(3) Top two GO terms (in each GO category) enriched in each hemi-module. Significant GO (q < 0.1) terms are shown in bold.
from Cary et al. 2020
(1) Module likely represents		(2) Perturbation that most strongly activates the module			(3) Hemi-module A GO terms						(2) Hemi-module B GO terms
	Module	GEO ID	Description	SVE	Biological Process		Molecular Function		Cellular Component		Biological Process		Molecular Function		Cellular Component
Ribosome biogenesis	112	GSE2180	pie-1; pal-1 vs. pie-1 0 min. after 4-cell embryo	-0.2	GO:0006412	translation	GO:0003735	structural constituent of ribosome	GO:0005840	ribosome	GO:0045899	positive regulation of RNA polymerase II transcriptional preinitiation complex assembly	GO:0005515	protein binding	GO:0000502	proteasome complex
					GO:0002181	cytoplasmic translation	GO:0003723	RNA binding	GO:0022625	cytosolic large ribosomal subunit	GO:0030511	positive regulation of transforming growth factor beta receptor signaling pathway	GO:0001181	RNA polymerase I general transcription initiation factor activity	GO:0008540	proteasome regulatory particle, base subcomplex
	74	GSE32521	gold nanoparticles vs. control	-0.15	GO:0009792	embryo development ending in birth or egg hatching	GO:0005524	ATP binding	GO:0005737	cytoplasm	GO:0042004	feminization of hermaphrodite soma	GO:0004647	phosphoserine phosphatase activity	GO:0016593	Cdc73/Paf1 complex
					GO:0010172	embryonic body morphogenesis	GO:0005515	protein binding	GO:0005913	cell-cell adherens junction	GO:0006513	protein monoubiquitination	GO:0017099	very-long-chain-acyl-CoA dehydrogenase activity	GO:0017119	Golgi transport complex
Oxido-reduction/ribosome	93	GSE38997	DNA damage (UVC + EtBr) vs. control	0.17	GO:0042254	ribosome biogenesis	GO:0004812	aminoacyl-tRNA ligase activity	GO:0005730	nucleolus	GO:0055114	oxidation-reduction process	GO:0016491	oxidoreductase activity	GO:0005789	endoplasmic reticulum membrane
					GO:0042273	ribosomal large subunit biogenesis	GO:0000166	nucleotide binding	GO:0030688	preribosome, small subunit precursor	GO:0006631	fatty acid metabolic process	GO:0047617	acyl-CoA hydrolase activity	GO:0005783	endoplasmic reticulum
DNA repair	36	GSE16975	hydrogen sulfide treated vs. control	-0.17	GO:0006281	DNA repair	GO:0005524	ATP binding	GO:0005634	nucleus	GO:0035279	mRNA cleavage involved in gene silencing by miRNA	GO:0004363	glutathione synthase activity	GO:0031588	nucleotide-activated protein kinase complex
					GO:0006974	cellular response to DNA damage stimulus	GO:0004386	helicase activity	GO:0005694	chromosome	GO:0070922	small RNA loading onto RISC	GO:0016892	endoribonuclease activity, producing 3'-phosphomonoesters	GO:0005730	nucleolus
Mitochondria/translation	58	GSE22660	1ug/ml vs. 100ng/ml DMSO	0.1	GO:0006120	mitochondrial electron transport, NADH to ubiquinone	GO:0008137	NADH dehydrogenase (ubiquinone) activity	GO:0005739	mitochondrion	GO:0000027	ribosomal large subunit assembly	GO:0003723	RNA binding	GO:0005840	ribosome
					GO:0008380	RNA splicing	GO:0003735	structural constituent of ribosome	GO:0005747	mitochondrial respiratory chain complex I	GO:0006412	translation	GO:0003735	structural constituent of ribosome	GO:0022625	cytosolic large ribosomal subunit
	126	GSE35360	humic acid vs. untreated	-0.06	GO:0007275	multicellular organism development	GO:0005515	protein binding	GO:0005737	cytoplasm	GO:0045128	negative regulation of reciprocal meiotic recombination	GO:0019901	protein kinase binding	GO:0016460	myosin II complex
					GO:0009792	embryo development ending in birth or egg hatching	GO:0000166	nucleotide binding	GO:0031965	nuclear membrane	GO:0048213	Golgi vesicle prefusion complex stabilization	GO:0000146	microfilament motor activity	GO:0070938	contractile ring
Ion transport/axon	37	GSE9246	sir-2 vs. N2 L1	-0.09	GO:0006811	ion transport	GO:0005515	protein binding	GO:0005886	plasma membrane	GO:0040001	establishment of mitotic spindle localization	GO:0000774	adenyl-nucleotide exchange factor activity	GO:0005737	cytoplasm
					GO:0043051	regulation of pharyngeal pumping	GO:0046872	metal ion binding	GO:0030424	axon	GO:0003006	developmental process involved in reproduction	GO:0048027	mRNA 5'-UTR binding	GO:0000235	astral microtubule
	204	GSE9246	sir-2 vs. N2 L1	-0.25	GO:0002119	nematode larval development	GO:0000166	nucleotide binding	GO:0005737	cytoplasm	GO:0000381	regulation of alternative mRNA splicing, via spliceosome	GO:0003723	RNA binding	GO:0000111	nucleotide-excision repair factor 2 complex
					GO:0016310	phosphorylation	GO:0004674	protein serine/threonine kinase activity	GO:0005623	cell	GO:0002191	cap-dependent translational initiation	GO:0004551	nucleotide diphosphatase activity	GO:0071942	XPC complex
	22	GSE9301	oxidative stress with skn-1 RNAi vs. oxidative stress	0.11	GO:0009792	embryo development ending in birth or egg hatching	GO:0005515	protein binding	GO:0005737	cytoplasm	GO:0045786	negative regulation of cell cycle	GO:0052856	NADHX epimerase activity	GO:0005815	microtubule organizing center
					GO:0006897	endocytosis	GO:0000166	nucleotide binding	GO:0005884	actin filament	GO:0048213	Golgi vesicle prefusion complex stabilization	GO:0052857	NADPHX epimerase activity	GO:1902636	kinociliary basal body
Translation	49	GSE2180	pie-1; pal-1 vs. pie-1 143 min after 4-cell embryo	-0.3	GO:0006412	translation	GO:0000166	nucleotide binding	GO:0005739	mitochondrion	GO:0000448	cleavage in ITS2 between 5.8S rRNA and LSU-rRNA of tricistronic rRNA transcript (SSU-rRNA, 5.8S rRNA, LSU-rRNA)	GO:0051731	polynucleotide 5'-hydroxyl-kinase activity	GO:0005840	ribosome
					GO:0015986	ATP synthesis coupled proton transport	GO:0046933	proton-transporting ATP synthase activity, rotational mechanism	GO:0005737	cytoplasm	GO:0071569	protein ufmylation	GO:0003735	structural constituent of ribosome	GO:0030286	dynein complex
	71	GSE47778	daf-2; daf-16 vs. daf-16 L1	0.09	GO:0006397	mRNA processing	GO:0005515	protein binding	GO:0005634	nucleus	GO:0006679	glucosylceramide biosynthetic process	GO:0102769	dihydroceramide glucosyltransferase activity	GO:0016021	integral component of membrane
					GO:0042254	ribosome biogenesis	GO:0000166	nucleotide binding	GO:0005737	cytoplasm	GO:0006665	sphingolipid metabolic process	GO:0008120	ceramide glucosyltransferase activity	GO:0016020	membrane
Oxido-reduction/peroxisome	9	GSE38997	L1 vs. L1 + 21 hrs	0.17	GO:0055114	oxidation-reduction process	GO:0016491	oxidoreductase activity	GO:0005777	peroxisome	GO:0036498	IRE1-mediated unfolded protein response	GO:0016298	lipase activity	GO:0005739	mitochondrion
					GO:0006635	fatty acid beta-oxidation	GO:0004095	carnitine O-palmitoyltransferase activity	GO:0005778	peroxisomal membrane	GO:0008209	androgen metabolic process	GO:0030283	testosterone dehydrogenase [NAD(P)] activity	GO:0005751	mitochondrial respiratory chain complex IV
Genes that change with age / collagens	146	GSE42192	aging (10 d adult vs. 3 day adult)	-0.45	GO:0055085	transmembrane transport	GO:0042302	structural constituent of cuticle	GO:0005581	collagen trimer	GO:0001732	formation of cytoplasmic translation initiation complex	GO:0004788	thiamine diphosphokinase activity	GO:0005615	extracellular space
					GO:0006548	histidine catabolic process	GO:0015078	proton transmembrane transporter activity	GO:0016471	vacuolar proton-transporting V-type ATPase complex	GO:0002183	cytoplasmic translational initiation	GO:0008276	protein methyltransferase activity	GO:0016282	eukaryotic 43S preinitiation complex
	194	GSE2180	pie-1; pal-1 vs. pie-1 186 min after 4-cell embryo	0.3	GO:0009792	embryo development ending in birth or egg hatching	GO:0005515	protein binding	GO:0005737	cytoplasm	GO:0043277	apoptotic cell clearance	GO:0019904	protein domain specific binding	GO:0031463	Cul3-RING ubiquitin ligase complex
					GO:0002119	nematode larval development	GO:0000166	nucleotide binding	GO:0005634	nucleus	GO:0044255	cellular lipid metabolic process	GO:0000981	DNA-binding transcription factor activity, RNA polymerase II-specific	GO:0014069	postsynaptic density
	97	none	none	none	GO:0043547	positive regulation of GTPase activity	GO:0016740	transferase activity	GO:0005737	cytoplasm	GO:0000398	mRNA splicing, via spliceosome	GO:0003723	RNA binding	GO:1990904	ribonucleoprotein complex
					GO:0038007	netrin-activated signaling pathway	GO:0005524	ATP binding	GO:0005964	phosphorylase kinase complex	GO:0016192	vesicle-mediated transport	GO:0005515	protein binding	GO:0000781	chromosome, telomeric region
	134	GSE8004	larval vs. embryonic neurons	-0.4	GO:0006749	glutathione metabolic process	GO:0004364	glutathione transferase activity	GO:0005968	Rab-protein geranylgeranyltransferase complex	GO:0070125	mitochondrial translational elongation	GO:0003746	translation elongation factor activity	GO:0044853	plasma membrane raft
					GO:0042256	mature ribosome assembly	GO:0008429	phosphatidylethanolamine binding	GO:0005771	multivesicular body	GO:0034599	cellular response to oxidative stress	GO:0004647	phosphoserine phosphatase activity	GO:0009331	glycerol-3-phosphate dehydrogenase complex
Response to heat and hypoxia (HSPs)	65	GSE47778	daf-16 vs. N2 L1	-0.18	GO:0008340	determination of adult lifespan	GO:0003700	DNA-binding transcription factor activity	GO:0005634	nucleus	GO:0007030	Golgi organization	GO:0005542	folic acid binding	GO:0019008	molybdopterin synthase complex
					GO:0006355	regulation of transcription, DNA-templated	GO:0043565	sequence-specific DNA binding	GO:0000407	phagophore assembly site	GO:0048213	Golgi vesicle prefusion complex stabilization	GO:0016892	endoribonuclease activity, producing 3'-phosphomonoesters	GO:0016442	RISC complex
Mitochondria respiration/translation	58	GSE22660	1ug/ml vs. 100ng/ml DMSO	0.1	GO:0006120	mitochondrial electron transport, NADH to ubiquinone	GO:0008137	NADH dehydrogenase (ubiquinone) activity	GO:0005739	mitochondrion	GO:0000027	ribosomal large subunit assembly	GO:0003723	RNA binding	GO:0005840	ribosome
					GO:0008380	RNA splicing	GO:0003735	structural constituent of ribosome	GO:0005747	mitochondrial respiratory chain complex I	GO:0006412	translation	GO:0003735	structural constituent of ribosome	GO:0022625	cytosolic large ribosomal subunit
Neuropeptide/extracellular	18	GSE54024	nuo-6 vs. isp-1; ced-4	0.1	GO:0007218	neuropeptide signaling pathway	GO:0005179	hormone activity	GO:0005576	extracellular region	GO:0030207	chondroitin sulfate catabolic process	GO:0004415	hyalurononglucosaminidase activity	GO:0044798	nuclear transcription factor complex
					GO:1905905	pharyngeal gland morphogenesis	GO:0071855	neuropeptide receptor binding	GO:0005615	extracellular space	GO:0048620	post-embryonic hindgut morphogenesis	GO:0015929	hexosaminidase activity	GO:0071944	cell periphery
Oxidative stress response	180	GSE9301	oxidative stress vs. control	0.44	GO:0045087	innate immune response	GO:0004812	aminoacyl-tRNA ligase activity	GO:0043231	intracellular membrane-bounded organelle	GO:0055114	oxidation-reduction process	GO:0016491	oxidoreductase activity	GO:0045121	membrane raft
					GO:0006418	tRNA aminoacylation for protein translation	GO:0008194	UDP-glycosyltransferase activity	GO:0017101	aminoacyl-tRNA synthetase multienzyme complex	GO:0008611	ether lipid biosynthetic process	GO:0004658	propionyl-CoA carboxylase activity	GO:0005778	peroxisomal membrane
	46	none	none	none	GO:0045944	positive regulation of transcription by RNA polymerase II	GO:0000166	nucleotide binding	GO:0005737	cytoplasm	GO:0015031	protein transport	GO:0003824	catalytic activity	GO:0005737	cytoplasm
					GO:0006935	chemotaxis	GO:0005515	protein binding	GO:0005634	nucleus	GO:0006120	mitochondrial electron transport, NADH to ubiquinone	GO:0000166	nucleotide binding	GO:0005794	Golgi apparatus
Ribosome biogenesis	51	GSE11055	Fed L1 vs. starved L1	0.28	GO:0006364	rRNA processing	GO:0003723	RNA binding	GO:0005730	nucleolus	GO:0097352	autophagosome maturation	GO:0004512	inositol-3-phosphate synthase activity	GO:0000421	autophagosome membrane
					GO:0042254	ribosome biogenesis	GO:0003735	structural constituent of ribosome	GO:0032040	small-subunit processome	GO:0006995	cellular response to nitrogen starvation	GO:0031625	ubiquitin protein ligase binding	GO:0005776	autophagosome
Muscle contraction / Acetylcholinesterase activity	140	GSE41366	dichlorvos treated vs. untreated	0.38	GO:0060298	positive regulation of sarcomere organization	GO:0051015	actin filament binding	GO:0031430	M band	GO:0006629	lipid metabolic process	GO:0016787	hydrolase activity	GO:0055120	striated muscle dense body
					GO:0007229	integrin-mediated signaling pathway	GO:0003779	actin binding	GO:0055120	striated muscle dense body	GO:0016042	lipid catabolic process	GO:0003837	beta-ureidopropionase activity	GO:0005576	extracellular region
	60	none	none	none	GO:0000413	protein peptidyl-prolyl isomerization	GO:0003755	peptidyl-prolyl cis-trans isomerase activity	GO:0005783	endoplasmic reticulum	GO:0009792	embryo development ending in birth or egg hatching	GO:0008137	NADH dehydrogenase (ubiquinone) activity	GO:0005829	cytosol
					GO:0016192	vesicle-mediated transport	GO:0031492	nucleosomal DNA binding	GO:0000786	nucleosome	GO:0006120	mitochondrial electron transport, NADH to ubiquinone	GO:0005515	protein binding	GO:0005747	mitochondrial respiratory chain complex I
ER UPR	34	GSE2180	pie-1 vs. mex-3; skn-1 41 min. after 4-cell embryo (high vs. low skn-1 activity)	-0.68	GO:0006457	protein folding	GO:0051082	unfolded protein binding	GO:0005783	endoplasmic reticulum	GO:0045944	positive regulation of transcription by RNA polymerase II	GO:0061631	ubiquitin conjugating enzyme activity	GO:0005634	nucleus
					GO:0015031	protein transport	GO:0000166	nucleotide binding	GO:0005737	cytoplasm	GO:0006364	rRNA processing	GO:0001228	DNA-binding transcription activator activity, RNA polymerase II-specific	GO:0000408	EKC/KEOPS complex
